# Individual small in-stream barriers contribute little to strong local population genetic structure five strictly aquatic macroinvertebrate taxa

**DOI:** 10.1101/2020.10.01.322222

**Authors:** Martina Weiss, Hannah Weigand, Florian Leese

## Abstract

Water flow in river networks is frequently regulated by man-made in-stream barriers. These obstacles can hinder dispersal of aquatic organisms and isolate populations leading to the loss of genetic diversity. Although millions of small in-stream barriers exist worldwide, such as weirs below 2 m or tunnels and pipes, their impact on the dispersal of macroinvertebrates with strictly aquatic life cycles is unclear. We therefore assessed the effects of such barriers on the population structure and effective dispersal of five macroinvertebrate species with strictly aquatic life cycles: the amphipod crustacean *Gammarus fossarum* (clade 11), three snail species of the *Ancylus fluviatilis* species complex and the flatworm *Dugesia gonocephala*. We studied populations at nine weirs and eight culverts (3 pipes, 5 tunnels), built 33-109 years ago, in the heavily fragmented catchment of the river Ruhr (Sauerland, Germany). To assess fragmentation and barrier effects, we generated genome-wide SNP data using ddRAD sequencing and evaluated clustering, differentiation between populations up- and downstream of each barrier and effective migration rates among sites and across barriers. Additionally, we applied population genomic simulations to assess expected differentiation patterns under different gene flow scenarios. Our data show that populations of all species are highly isolated at regional and local scales within few kilometres. While the regional population structure likely results from historical processes, the strong local differentiation suggests that contemporary dispersal barriers exist. However, we identified significant barrier effects only for pipes (for *A. fluviatilis* II and III) and few larger weirs (>1.3 m; for *D. gonocephala*). Therefore our data suggest that most small in-stream barriers can probably be overcome by all studied taxa frequently enough to prevent fragmentation. Thus, the barriers leading to population isolation after few kilometres still need to be identified. Specifically, it remains to be tested if the strong local differentiation is a result of a cumulative effect of small barriers, or if e.g. larger in-stream barriers, land use, chemical pollution, urbanisation, or a combination of these factors impede gene flow.
