## Supplementary material for "Individual small in-stream barriers contribute little to strong local population genetic structure five strictly aquatic macroinvertebrate taxa": Table S1

### Sheet: Table S2
Table S1. Information on single sampling sites and number of specimens used for final ddRAD analysis, numbers brackets indicate if sampling size differed for barrier analysis
barrier site	single site	stream name	longitude (GK3)	latitude (GK3)	sampling year	distance to spring [km]	altitude [masl]	location of site relative to barrier	G. fossarum	D. gonocephala	A. fluviatilis I	A. fluviatilis II	A. fluviatilis III
QB11	QB11S1	Oester	3.4126e+06	5.6699e+06	2013	0.787835	454	upstream	x	x	7	3	x
QB11	QB11S2	Oester	3.41276e+06	5.67e+06	2013	0.984425	450	upstream	x	12	1	6	x
QB11	QB11S3	Oester	3.41287e+06	5.67013e+06	2013	1.18818	443	downstream	x	8	1	7	x
QB11	QB11S4	Oester	3.413e+06	5.67023e+06	2013	1.37411	440	downstream	x	8(9)	1	7(6)	x
QB12	QB12S2	Elpe	3.46149e+06	5.68171e+06	2013	5.34337	466	upstream	5	x	5	x	x
QB12	QB12S3	Elpe	3.46141e+06	5.68194e+06	2013	5.59745	463	downstream	5	x	4(5)	x	x
QB12	QB12S4	Elpe	3.46144e+06	5.68211e+06	2013	5.77418	463	downstream	5	x	5	x	x
QB17	QB17S1	Ilpe	3.44587e+06	5.67803e+06	2013	6.61554	338	upstream	5	5	x	5	x
QB17	QB17S2	Ilpe	3.44572e+06	5.67812e+06	2013	6.80237	338	upstream	5	4(5)	1	4	x
QB17	QB17S3	Ilpe	3.44558e+06	5.67825e+06	2013	7.00419	332	downstream	5	5	x	5(4)	x
QB20	QB20S1	Elpe	3.4602e+06	5.69003e+06	2014	15.3802	354	upstream	x	5	5	x	x
QB20	QB20S2	Elpe	3.46006e+06	5.69002e+06	2014	15.5236	354	upstream	x	3	5	x	x
QB20	QB20S3	Elpe	3.45989e+06	5.69011e+06	2014	15.7312	344	downstream	x	5	5	x	x
QB20	QB20S4	Elpe	3.45982e+06	5.69025e+06	2014	15.8981	338	downstream	x	5	5	x	x
QB22	QB22S1	Kleine Henne	3.45343e+06	5.68819e+06	2014	13.6143	307	upstream	3(4)	5	5	x	x
QB22	QB22S2	Kleine Henne	3.45325e+06	5.68819e+06	2014	13.7905	300	upstream	5	4	5	x	x
QB22	QB22S3	Kleine Henne	3.45306e+06	5.68819e+06	2014	14.0334	308	downstream	3	5	5	x	x
QB22	QB22S4	Kleine Henne	3.4529e+06	5.68825e+06	2014	14.2251	306	downstream	4	5	5	x	x
QB22	QB22N1	Hatmecke	3.45319e+06	5.68811e+06	2014	0.478877	311	upstream	3(4)	5	x	5	x
QB23	QB23S2	Ilpe	3.44759e+06	5.67746e+06	2014	4.44983	362	upstream	11	12	x	12	x
QB23	QB23S3	Ilpe	3.44747e+06	5.67755e+06	2014	4.66242	362	downstream	8	8	x	8	x
QB23	QB23S4	Ilpe	3.44734e+06	5.67766e+06	2014	4.84285	358	downstream	8(7)	8	x	8	x
QB24	QB24S1	Hengsbecker Bach	3.44253e+06	5.67763e+06	2014	4.42019	340	upstream	9	8	8	x	x
QB24	QB24S2	Hengsbecker Bach	3.44239e+06	5.67774e+06	2014	4.60502	336	upstream	9	8	8	x	x
QB24	QB24S3	Hengsbecker Bach	3.44228e+06	5.67788e+06	2014	4.78807	334	downstream	9	8(9)	8	x	x
QB24	QB24S4	Hengsbecker Bach	3.44218e+06	5.67803e+06	2014	4.98792	329	downstream	9	8	3	5	x
QB27	QB27S0	Schürenbach	3.44643e+06	5.68866e+06	2014	5.27873	305	upstream	9	7	8	1	x
QB27	QB27S1	Schürenbach	3.44629e+06	5.68878e+06	2014	5.46777	295	upstream	9	8	7	x	x
QB27	QB27S2	Schürenbach	3.44619e+06	5.68898e+06	2014	5.70031	289	intermediate	12	12	11(10)	x	x
QB27	QB27S3	Schürenbach	3.44609e+06	5.68917e+06	2014	5.92188	283	downstream	8(9)	8	5	2	x
QB27	QB27S4	Schürenbach	3.44593e+06	5.68925e+06	2014	6.11448	280	downstream	9	8	11	x	x
VR11	VR11S1	Refflingser Bach	3.40635e+06	5.69793e+06	2013	3.33311	171	upstream	8	8	x	8	x
VR11	VR11S2	Refflingser Bach	3.40641e+06	5.6981e+06	2013	3.54257	169	upstream	9	8	x	8	x
VR11	VR11S3	Refflingser Bach	3.40642e+06	5.69834e+06	2013	3.83038	164	downstream	9	8	x	9(8)	x
VR11	VR11S4	Refflingser Bach	3.40655e+06	5.69847e+06	2013	4.03823	163	downstream	9	9(10)	x	7	x
VR12	VR12N1	Wildsiepen	3.39509e+06	5.67156e+06	2013	0.371907	390	upstream	5	x	x	x	x
VR12	VR12S1	Ennepe	3.39511e+06	5.67172e+06	2013	1.7916	388	upstream	5	5	x	5	x
VR12	VR12S2	Ennepe	3.39496e+06	5.67166e+06	2013	1.99646	388	upstream	4(5)	5	x	5	x
VR12	VR12S3	Ennepe	3.39474e+06	5.67176e+06	2013	2.25601	380	downstream	5	5	4	1	x
VR17	VR17S0	Salme	3.4578e+06	5.67832e+06	2014	3.00352	505	upstream	5(4)	5	x	x	5
VR17	VR17S1	Salme	3.4578e+06	5.67846e+06	2014	3.14625	506	upstream	5	5	x	x	5
VR17	VR17S2	Salme	3.45781e+06	5.67858e+06	2014	3.27163	495	upstream	5	5	x	x	4
VR17	VR17S3	Salme	3.45774e+06	5.67874e+06	2014	3.44988	491	downstream	4	5	x	x	4(5)
VR20	VR20N1	Ebbebach	3.41201e+06	5.66956e+06	2014	0.599454	476	upstream	x	x	x	8	x
VR20	VR20N2	Ebbebach	3.41213e+06	5.66966e+06	2014	0.76143	471	upstream	x	x	x	8	x
VR20	VR20S2	Oester	3.41209e+06	5.66974e+06	2014	0.212691	169	upstream	x	x	x	11	x
VR20	VR20S3	Oester	3.41229e+06	5.66975e+06	2014	0.426904	463	downstream	x	x	x	10	x
VR20	VR20S4	Oester	3.41248e+06	5.6698e+06	2014	0.621661	459	downstream	x	x	11	1	x
VR23	VR23S1	Epscheider Bach	3.39349e+06	5.68299e+06	2014	1.7036	284	upstream	4	5	x	x	x
VR23	VR23S2	Epscheider Bach	3.39367e+06	5.68301e+06	2014	1.89466	281	upstream	3(5)	5	x	x	x
VR23	VR23S3	Epscheider Bach	3.3939e+06	5.68303e+06	2014	2.13436	284	downstream	4	5	x	x	x
VR23	VR23S4	Epscheider Bach	3.39404e+06	5.68315e+06	2014	2.32436	268	downstream	4	5	x	x	x
VR23	VR23N1	unnamed	3.39401e+06	5.68304e+06	2014	0.256786	286	downstream	3(4)	4(3)	x	x	x
VR6	VR6S0	Salme	3.45824e+06	5.67626e+06	2013	0.662616	655	upstream	9	1	x	x	x
VR6	VR6S1	Salme	3.45821e+06	5.67646e+06	2013	0.872614	632	upstream	9	2	x	x	12
VR6	VR6S2	Salme	3.45816e+06	5.67665e+06	2013	1.0828	616	intermediate	10	12	x	x	12(11)
VR6	VR6S3	Salme	3.45814e+06	5.6768e+06	2013	1.24446	608	downstream	10	8	x	x	8
VR6	VR6S4	Salme	3.45803e+06	5.67696e+06	2013	1.44974	594	downstream	9	8	x	x	8
VR9	VR9S1	Glenne	3.46094e+06	5.70242e+06	2013	11.01	323	upstream	x	5	5	x	x
VR9	VR9S2	Glenne	3.4609e+06	5.70256e+06	2013	11.1982	318	upstream	x	5	4	x	x
VR9	VR9S3	Glenne	3.46062e+06	5.70264e+06	2013	11.5033	318	downstream	x	5	3	x	2
VR9	VR9S4	Glenne	3.46051e+06	5.70279e+06	2013	11.702	314	downstream	x	5	3	x	2
