## Supplementary material for "Individual small in-stream barriers contribute little to strong local population genetic structure five strictly aquatic macroinvertebrate taxa": Table S3

### Sheet: Table S3
Table S3. Summary statistics for all stacks and filtering settings for all species. All A. fluviatilis specimens were analyzed together; max. # snps = maximum allowed snps per locus, loci limit = percentage of specimens required to have the loci, ma = minor allele frequency, HO = observed heterozygosity, HS = within population gene diversity, HT = overall gene diversity, best K: K with lowest cro…
species	stacks setting	max. # snps	loci limit	ma	# loci	HO	HS	HT	FST	FIS	best K
G. fossarum	m3 M2 N4 n2	5	95	0.01	176	0.1387	0.1394	0.269	0.5168	0.0048	9
G. fossarum	m3 M2 N4 n2	5	95	0.02	160	0.1497	0.1505	0.2926	0.5202	0.005	9
G. fossarum	m3 M2 N4 n2	7	95	0.01	240	0.1367	0.1371	0.2585	0.5015	0.0044	10
G. fossarum	m3 M2 N4 n2	7	95	0.02	219	0.1505	0.151	0.2863	0.5033	0.0044	9
G. fossarum	m3 M2 N4 n2	9	95	0.01	266	0.1365	0.1374	0.2594	0.5045	0.0073	9
G. fossarum	m3 M2 N4 n2	9	95	0.02	243	0.1501	0.151	0.2873	0.507	0.0071	9
G. fossarum	m3 M2 N4 n2	12	95	0.01	273	0.1363	0.1372	0.2606	0.507	0.0072	9
G. fossarum	m3 M2 N4 n2	12	95	0.02	249	0.15	0.151	0.2889	0.5096	0.0069	9
G. fossarum	m3 M2 N4 n2	5	90	0.01	701	0.131	0.1347	0.2528	0.501	0.0263	9
G. fossarum	m3 M2 N4 n2	5	90	0.02	626	0.1471	0.1512	0.2866	0.5061	0.0262	9
G. fossarum	m3 M2 N4 n2	7	90	0.01	966	0.1253	0.1289	0.2435	0.5025	0.0269	9
G. fossarum	m3 M2 N4 n2	7	90	0.02	861	0.142	0.146	0.2788	0.5076	0.0264	9
G. fossarum	m3 M2 N4 n2	9	90	0.01	1066	0.1235	0.1271	0.2414	0.5055	0.0281	9
G. fossarum	m3 M2 N4 n2	9	90	0.02	952	0.1404	0.1446	0.2772	0.5097	0.0275	9
G. fossarum	m3 M2 N4 n2	12	90	0.01	1097	0.1232	0.1267	0.2414	0.5068	0.0267	9
G. fossarum	m3 M2 N4 n2	12	90	0.02	982	0.1402	0.1442	0.277	0.5104	0.0264	9
G. fossarum	m3 M2 N4 n3	5	95	0.01	176	0.1386	0.1399	0.2635	0.504	0.0096	10
G. fossarum	m3 M2 N4 n3	5	95	0.02	160	0.1507	0.1524	0.2896	0.5092	0.0107	9
G. fossarum	m3 M2 N4 n3	7	95	0.01	250	0.1379	0.1381	0.2563	0.4933	0.0034	9
G. fossarum	m3 M2 N4 n3	7	95	0.02	228	0.1526	0.1529	0.2859	0.4967	0.0039	9
G. fossarum	m3 M2 N4 n3	9	95	0.01	283	0.1376	0.1381	0.2584	0.4993	0.005	9
G. fossarum	m3 M2 N4 n3	9	95	0.02	259	0.1515	0.1521	0.2872	0.5032	0.0053	9
G. fossarum	m3 M2 N4 n3	12	95	0.01	297	0.1369	0.1378	0.2591	0.501	0.0076	9
G. fossarum	m3 M2 N4 n3	12	95	0.02	271	0.151	0.152	0.2885	0.505	0.0075	9
G. fossarum	m3 M2 N4 n3	5	90	0.01	726	0.1322	0.136	0.2515	0.4934	0.0266	9
G. fossarum	m3 M2 N4 n3	5	90	0.02	651	0.1482	0.1525	0.285	0.499	0.0265	9
G. fossarum	m3 M2 N4 n3	7	90	0.01	1030	0.1269	0.1304	0.2448	0.4999	0.0249	9
G. fossarum	m3 M2 N4 n3	7	90	0.02	921	0.1434	0.1472	0.2794	0.5053	0.0246	9
G. fossarum	m3 M2 N4 n3	9	90	0.01	1165	0.1251	0.1286	0.2437	0.5049	0.0253	9
G. fossarum	m3 M2 N4 n3	9	90	0.02	1046	0.1417	0.1455	0.2784	0.5092	0.0248	9
G. fossarum	m3 M2 N4 n3	12	90	0.01	1210	0.1247	0.128	0.2434	0.5059	0.0245	9
G. fossarum	m3 M2 N4 n3	12	90	0.02	1089	0.1412	0.1449	0.2779	0.5097	0.0242	9
G. fossarum	m3 M3 N5 n3	5	95	0.01	172	0.1342	0.1362	0.2597	0.5123	0.0165	10
G. fossarum	m3 M3 N5 n3	5	95	0.02	156	0.1465	0.1489	0.2865	0.5174	0.0177	9
G. fossarum	m3 M3 N5 n3	7	95	0.01	240	0.1345	0.1353	0.2541	0.5032	0.01	9
G. fossarum	m3 M3 N5 n3	7	95	0.02	217	0.1499	0.1508	0.2846	0.5053	0.0095	9
G. fossarum	m3 M3 N5 n3	9	95	0.01	275	0.1351	0.1362	0.2566	0.5058	0.0107	9
G. fossarum	m3 M3 N5 n3	9	95	0.02	250	0.1496	0.1507	0.286	0.5086	0.0102	9
G. fossarum	m3 M3 N5 n3	12	95	0.01	293	0.1345	0.1358	0.2569	0.5062	0.0123	9
G. fossarum	m3 M3 N5 n3	12	95	0.02	266	0.1498	0.1512	0.2879	0.5086	0.0116	9
G. fossarum	m3 M3 N5 n3	5	90	0.01	709	0.1315	0.1355	0.2515	0.4971	0.0294	9
G. fossarum	m3 M3 N5 n3	5	90	0.02	635	0.1478	0.1523	0.2857	0.5027	0.0294	9
G. fossarum	m3 M3 N5 n3	7	90	0.01	998	0.1264	0.1303	0.2453	0.5041	0.0294	9
G. fossarum	m3 M3 N5 n3	7	90	0.02	891	0.1429	0.1472	0.2801	0.5091	0.0289	9
G. fossarum	m3 M3 N5 n3	9	90	0.01	1133	0.125	0.1289	0.2446	0.5076	0.0302	9
G. fossarum	m3 M3 N5 n3	9	90	0.02	1016	0.1417	0.1461	0.2798	0.5117	0.0295	9
G. fossarum	m3 M3 N5 n3	12	90	0.01	1177	0.1245	0.1283	0.2439	0.5079	0.0292	9
G. fossarum	m3 M3 N5 n3	12	90	0.02	1058	0.1414	0.1457	0.2792	0.5114	0.0287	9
G. fossarum	m3 M3 N5 n4	5	95	0.01	169	0.135	0.1372	0.2614	0.5128	0.016	9
G. fossarum	m3 M3 N5 n4	5	95	0.02	153	0.1476	0.1502	0.2889	0.5179	0.0173	11
G. fossarum	m3 M3 N5 n4	7	95	0.01	243	0.1379	0.1385	0.2578	0.4975	0.0052	10
G. fossarum	m3 M3 N5 n4	7	95	0.02	220	0.1534	0.154	0.2881	0.4996	0.0053	9
G. fossarum	m3 M3 N5 n4	9	95	0.01	282	0.138	0.1388	0.2594	0.5006	0.0067	10
G. fossarum	m3 M3 N5 n4	9	95	0.02	257	0.1522	0.1531	0.2882	0.5033	0.0066	9
G. fossarum	m3 M3 N5 n4	12	95	0.01	303	0.1371	0.1382	0.259	0.5004	0.0089	9
G. fossarum	m3 M3 N5 n4	12	95	0.02	276	0.1518	0.1531	0.2889	0.5031	0.0087	9
G. fossarum	m3 M3 N5 n4	5	90	0.01	708	0.1319	0.1361	0.2513	0.4947	0.0297	9
G. fossarum	m3 M3 N5 n4	5	90	0.02	633	0.1485	0.1532	0.2859	0.5005	0.0297	10
G. fossarum	m3 M3 N5 n4	7	90	0.01	1038	0.1278	0.1317	0.2452	0.4971	0.0282	9
G. fossarum	m3 M3 N5 n4	7	90	0.02	927	0.1443	0.1487	0.2796	0.5023	0.0278	9
G. fossarum	m3 M3 N5 n4	9	90	0.01	1190	0.1263	0.1301	0.2441	0.5009	0.0284	9
G. fossarum	m3 M3 N5 n4	9	90	0.02	1069	0.1427	0.147	0.2784	0.5052	0.0279	9
G. fossarum	m3 M3 N5 n4	12	90	0.01	1242	0.126	0.1297	0.2435	0.5007	0.027	9
G. fossarum	m3 M3 N5 n4	12	90	0.02	1119	0.1425	0.1467	0.2777	0.5044	0.0267	9
G. fossarum	m3 M4 N6 n4	5	95	0.01	163	0.1361	0.1378	0.2636	0.5141	0.0107	10
G. fossarum	m3 M4 N6 n4	5	95	0.02	146	0.1503	0.1523	0.2942	0.5195	0.0118	10
G. fossarum	m3 M4 N6 n4	7	95	0.01	232	0.1381	0.1389	0.2598	0.5015	0.0069	9
G. fossarum	m3 M4 N6 n4	7	95	0.02	210	0.1539	0.1547	0.2908	0.5035	0.0068	9
G. fossarum	m3 M4 N6 n4	9	95	0.01	270	0.1376	0.1388	0.2608	0.5048	0.0101	9
G. fossarum	m3 M4 N6 n4	9	95	0.02	246	0.1521	0.1534	0.2901	0.5075	0.0098	9
G. fossarum	m3 M4 N6 n4	12	95	0.01	289	0.1364	0.1379	0.2596	0.5041	0.012	9
G. fossarum	m3 M4 N6 n4	12	95	0.02	263	0.1515	0.1531	0.2903	0.5067	0.0116	9
G. fossarum	m3 M4 N6 n4	5	90	0.01	685	0.1315	0.1356	0.2515	0.4969	0.0293	9
G. fossarum	m3 M4 N6 n4	5	90	0.02	610	0.1485	0.1532	0.2873	0.5027	0.0296	9
G. fossarum	m3 M4 N6 n4	7	90	0.01	1006	0.1285	0.1326	0.2474	0.4988	0.0297	9
G. fossarum	m3 M4 N6 n4	7	90	0.02	899	0.1451	0.1496	0.282	0.5038	0.0294	9
G. fossarum	m3 M4 N6 n4	9	90	0.01	1149	0.1266	0.1307	0.2451	0.5011	0.0306	9
G. fossarum	m3 M4 N6 n4	9	90	0.02	1032	0.1429	0.1475	0.2789	0.5051	0.0302	9
G. fossarum	m3 M4 N6 n4	12	90	0.01	1198	0.1264	0.1304	0.2445	0.5006	0.0293	9
G. fossarum	m3 M4 N6 n4	12	90	0.02	1078	0.1426	0.1471	0.2781	0.5044	0.029	9
G. fossarum	m3 M4 N6 n5	5	95	0.01	161	0.1353	0.137	0.2633	0.5165	0.011	9
G. fossarum	m3 M4 N6 n5	5	95	0.02	144	0.1496	0.1517	0.2944	0.522	0.0122	9
G. fossarum	m3 M4 N6 n5	7	95	0.01	231	0.1371	0.1379	0.2585	0.5031	0.0068	10
G. fossarum	m3 M4 N6 n5	7	95	0.02	209	0.1528	0.1536	0.2894	0.5051	0.0065	9
G. fossarum	m3 M4 N6 n5	9	95	0.01	274	0.1377	0.1393	0.261	0.5031	0.0124	9
G. fossarum	m3 M4 N6 n5	9	95	0.02	249	0.1525	0.1541	0.291	0.5059	0.012	9
G. fossarum	m3 M4 N6 n5	12	95	0.01	295	0.1365	0.1383	0.2601	0.5025	0.0141	9
G. fossarum	m3 M4 N6 n5	12	95	0.02	268	0.1518	0.1536	0.2905	0.5048	0.0125	9
G. fossarum	m3 M4 N6 n5	5	90	0.01	677	0.1309	0.1352	0.2506	0.4968	0.0305	9
G. fossarum	m3 M4 N6 n5	5	90	0.02	602	0.148	0.1528	0.2865	0.5031	0.0301	9
G. fossarum	m3 M4 N6 n5	7	90	0.01	1017	0.1288	0.133	0.2482	0.4994	0.0302	9
G. fossarum	m3 M4 N6 n5	7	90	0.02	910	0.1451	0.1497	0.2823	0.5046	0.0294	9
G. fossarum	m3 M4 N6 n5	9	90	0.01	1177	0.1271	0.1313	0.2462	0.5017	0.0312	9
G. fossarum	m3 M4 N6 n5	9	90	0.02	1058	0.1431	0.1478	0.2797	0.5059	0.0303	9
G. fossarum	m3 M4 N6 n5	12	90	0.01	1247	0.1274	0.1314	0.2462	0.5002	0.0289	9
G. fossarum	m3 M4 N6 n5	12	90	0.02	1126	0.1431	0.1475	0.2785	0.5039	0.028	9
G. fossarum	m3 M5 N7 n5	5	95	0.01	156	0.1344	0.1357	0.2606	0.5162	0.0083	9
G. fossarum	m3 M5 N7 n5	5	95	0.02	138	0.15	0.1517	0.2943	0.5222	0.0095	9
G. fossarum	m3 M5 N7 n5	7	95	0.01	221	0.1374	0.1374	0.2571	0.5024	0.0008	10
G. fossarum	m3 M5 N7 n5	7	95	0.02	199	0.1539	0.1538	0.2894	0.5047	0.0008	9
G. fossarum	m3 M5 N7 n5	9	95	0.01	262	0.1375	0.1385	0.2613	0.5069	0.008	9
G. fossarum	m3 M5 N7 n5	9	95	0.02	237	0.1529	0.154	0.2927	0.51	0.0077	9
G. fossarum	m3 M5 N7 n5	12	95	0.01	286	0.136	0.1375	0.2593	0.5044	0.0111	9
G. fossarum	m3 M5 N7 n5	12	95	0.02	259	0.1517	0.1534	0.2913	0.5073	0.0111	9
G. fossarum	m3 M5 N7 n5	5	90	0.01	650	0.1311	0.135	0.25	0.4959	0.0281	9
G. fossarum	m3 M5 N7 n5	5	90	0.02	578	0.1476	0.152	0.2848	0.5019	0.028	9
G. fossarum	m3 M5 N7 n5	7	90	0.01	977	0.1284	0.1323	0.2479	0.5008	0.0287	9
G. fossarum	m3 M5 N7 n5	7	90	0.02	872	0.1446	0.149	0.282	0.5059	0.0285	9
G. fossarum	m3 M5 N7 n5	9	90	0.01	1120	0.1268	0.1309	0.2468	0.5041	0.0306	9
G. fossarum	m3 M5 N7 n5	9	90	0.02	1004	0.1429	0.1476	0.2806	0.5081	0.0303	9
G. fossarum	m3 M5 N7 n5	12	90	0.01	1196	0.1267	0.1308	0.2466	0.5033	0.0301	9
G. fossarum	m3 M5 N7 n5	12	90	0.02	1078	0.1424	0.1471	0.2796	0.507	0.0301	9
G. fossarum	m3 M5 N7 n6	5	95	0.01	152	0.1347	0.1365	0.2633	0.5183	0.0112	9
G. fossarum	m3 M5 N7 n6	5	95	0.02	135	0.1499	0.1521	0.2965	0.5242	0.0124	9
G. fossarum	m3 M5 N7 n6	7	95	0.01	217	0.1377	0.138	0.259	0.5038	0.0028	9
G. fossarum	m3 M5 N7 n6	7	95	0.02	196	0.1539	0.1541	0.2908	0.5059	0.0027	9
G. fossarum	m3 M5 N7 n6	9	95	0.01	258	0.1394	0.1404	0.2639	0.5045	0.0065	9
G. fossarum	m3 M5 N7 n6	9	95	0.02	234	0.1547	0.1558	0.295	0.5075	0.0063	9
G. fossarum	m3 M5 N7 n6	12	95	0.01	284	0.1382	0.1395	0.2618	0.5013	0.0084	10
G. fossarum	m3 M5 N7 n6	12	95	0.02	257	0.1542	0.1556	0.2942	0.5044	0.008	9
G. fossarum	m3 M5 N7 n6	5	90	0.01	641	0.1315	0.1355	0.2515	0.4971	0.0284	9
G. fossarum	m3 M5 N7 n6	5	90	0.02	573	0.1475	0.152	0.2853	0.5029	0.0284	9
G. fossarum	m3 M5 N7 n6	7	90	0.01	971	0.1284	0.1324	0.2478	0.5006	0.0286	9
G. fossarum	m3 M5 N7 n6	7	90	0.02	868	0.1445	0.149	0.2819	0.5062	0.0286	9
G. fossarum	m3 M5 N7 n6	9	90	0.01	1122	0.1271	0.1312	0.2474	0.5042	0.0298	9
G. fossarum	m3 M5 N7 n6	9	90	0.02	1008	0.143	0.1477	0.2811	0.5086	0.0296	9
G. fossarum	m3 M5 N7 n6	12	90	0.01	1214	0.1273	0.1313	0.2476	0.5028	0.0287	9
G. fossarum	m3 M5 N7 n6	12	90	0.02	1095	0.143	0.1475	0.2806	0.5071	0.0286	9
D. gonocephala	m3 M1 N4 n1	5	95	0.01	313	0.1613	0.1611	0.2263	0.3186	0.0099	12
D. gonocephala	m3 M1 N4 n1	5	95	0.02	287	0.1899	0.1888	0.2667	0.3243	0.0047	14
D. gonocephala	m3 M1 N4 n1	7	95	0.01	316	0.161	0.1607	0.2256	0.3179	0.0092	13
D. gonocephala	m3 M1 N4 n1	7	95	0.02	290	0.1893	0.1881	0.2654	0.3237	0.0041	13
D. gonocephala	m3 M1 N4 n1	9	95	0.01	316	0.161	0.1607	0.2256	0.3179	0.0092	13
D. gonocephala	m3 M1 N4 n1	9	95	0.02	290	0.1893	0.1881	0.2654	0.3237	0.0041	13
D. gonocephala	m3 M1 N4 n1	12	95	0.01	316	0.161	0.1607	0.2256	0.3179	0.0092	12
D. gonocephala	m3 M1 N4 n1	12	95	0.02	290	0.1893	0.1881	0.2654	0.3237	0.0041	13
D. gonocephala	m3 M1 N4 n1	5	90	0.01	523	0.148	0.1488	0.2105	0.3238	0.0146	12
D. gonocephala	m3 M1 N4 n1	5	90	0.02	469	0.1756	0.1759	0.2504	0.3301	0.0105	14
D. gonocephala	m3 M1 N4 n1	7	90	0.01	528	0.1476	0.1483	0.2096	0.3231	0.0139	13
D. gonocephala	m3 M1 N4 n1	7	90	0.02	474	0.1748	0.1751	0.249	0.3293	0.0099	14
D. gonocephala	m3 M1 N4 n1	9	90	0.01	528	0.1476	0.1483	0.2096	0.3231	0.0139	13
D. gonocephala	m3 M1 N4 n1	9	90	0.02	474	0.1748	0.1751	0.249	0.3293	0.0099	14
D. gonocephala	m3 M1 N4 n1	12	90	0.01	528	0.1476	0.1483	0.2096	0.3231	0.0139	13
D. gonocephala	m3 M1 N4 n1	12	90	0.02	474	0.1748	0.1751	0.249	0.3293	0.0099	14
D. gonocephala	m3 M1 N4 n2	5	95	0.01	521	0.163	0.1588	0.2215	0.313	-0.0135	13
D. gonocephala	m3 M1 N4 n2	5	95	0.02	487	0.1861	0.1812	0.2548	0.3202	-0.0149	13
D. gonocephala	m3 M1 N4 n2	7	95	0.01	538	0.1609	0.1568	0.2182	0.3113	-0.0134	13
D. gonocephala	m3 M1 N4 n2	7	95	0.02	498	0.1852	0.1804	0.2531	0.3186	-0.0148	14
D. gonocephala	m3 M1 N4 n2	9	95	0.01	539	0.1606	0.1565	0.2179	0.3113	-0.0133	13
D. gonocephala	m3 M1 N4 n2	9	95	0.02	499	0.185	0.1802	0.2528	0.3186	-0.0149	13
D. gonocephala	m3 M1 N4 n2	12	95	0.01	539	0.1606	0.1565	0.2179	0.3113	-0.0133	14
D. gonocephala	m3 M1 N4 n2	12	95	0.02	499	0.185	0.1802	0.2528	0.3186	-0.0149	13
D. gonocephala	m3 M1 N4 n2	5	90	0.01	874	0.1624	0.1598	0.2251	0.3188	-0.0064	13
D. gonocephala	m3 M1 N4 n2	5	90	0.02	813	0.1823	0.1791	0.2541	0.3248	-0.0078	14
D. gonocephala	m3 M1 N4 n2	7	90	0.01	899	0.1601	0.1575	0.2215	0.3174	-0.0065	13
D. gonocephala	m3 M1 N4 n2	7	90	0.02	829	0.1812	0.1781	0.2522	0.3236	-0.0079	13
D. gonocephala	m3 M1 N4 n2	9	90	0.01	900	0.16	0.1574	0.2213	0.3173	-0.0064	13
D. gonocephala	m3 M1 N4 n2	9	90	0.02	830	0.1811	0.178	0.252	0.3236	-0.0079	13
D. gonocephala	m3 M1 N4 n2	12	90	0.01	900	0.16	0.1574	0.2213	0.3173	-0.0064	15
D. gonocephala	m3 M1 N4 n2	12	90	0.02	830	0.1811	0.178	0.252	0.3236	-0.0079	13
D. gonocephala	m3 M2 N4 n2	5	95	0.01	451	0.1555	0.1541	0.2187	0.3271	0.0025	14
D. gonocephala	m3 M2 N4 n2	5	95	0.02	416	0.1786	0.1768	0.2522	0.3314	0.0008	13
D. gonocephala	m3 M2 N4 n2	7	95	0.01	465	0.1528	0.1516	0.2147	0.3253	0.0035	14
D. gonocephala	m3 M2 N4 n2	7	95	0.02	426	0.1776	0.1761	0.2509	0.3303	0.0022	14
D. gonocephala	m3 M2 N4 n2	9	95	0.01	468	0.1521	0.1509	0.2136	0.325	0.0031	13
D. gonocephala	m3 M2 N4 n2	9	95	0.02	429	0.1773	0.1758	0.2505	0.3302	0.0018	13
D. gonocephala	m3 M2 N4 n2	12	95	0.01	468	0.1521	0.1509	0.2136	0.325	0.0031	13
D. gonocephala	m3 M2 N4 n2	12	95	0.02	429	0.1773	0.1758	0.2505	0.3302	0.0018	14
D. gonocephala	m3 M2 N4 n2	5	90	0.01	801	0.1563	0.1579	0.2252	0.3275	0.0181	14
D. gonocephala	m3 M2 N4 n2	5	90	0.02	744	0.1758	0.1773	0.2537	0.3306	0.0164	13
D. gonocephala	m3 M2 N4 n2	7	90	0.01	826	0.154	0.1555	0.2213	0.3257	0.0184	13
D. gonocephala	m3 M2 N4 n2	7	90	0.02	763	0.1747	0.1763	0.2518	0.3294	0.0167	14
D. gonocephala	m3 M2 N4 n2	9	90	0.01	830	0.1536	0.1551	0.2206	0.3253	0.0183	14
D. gonocephala	m3 M2 N4 n2	9	90	0.02	767	0.1745	0.1761	0.2514	0.3291	0.0166	13
D. gonocephala	m3 M2 N4 n2	12	90	0.01	830	0.1536	0.1551	0.2206	0.3253	0.0183	13
D. gonocephala	m3 M2 N4 n2	12	90	0.02	767	0.1745	0.1761	0.2514	0.3291	0.0166	14
D. gonocephala	m3 M2 N4 n3	5	95	0.01	572	0.1639	0.1596	0.2252	0.3229	-0.0149	13
D. gonocephala	m3 M2 N4 n3	5	95	0.02	530	0.1854	0.1804	0.2556	0.3266	-0.0163	14
D. gonocephala	m3 M2 N4 n3	7	95	0.01	604	0.1608	0.1563	0.22	0.3204	-0.0164	13
D. gonocephala	m3 M2 N4 n3	7	95	0.02	557	0.1837	0.1785	0.2525	0.3247	-0.0174	14
D. gonocephala	m3 M2 N4 n3	9	95	0.01	607	0.1602	0.1557	0.2191	0.3202	-0.0167	13
D. gonocephala	m3 M2 N4 n3	9	95	0.02	560	0.1835	0.1782	0.2521	0.3247	-0.0177	13
D. gonocephala	m3 M2 N4 n3	12	95	0.01	607	0.1602	0.1557	0.2191	0.3202	-0.0167	15
D. gonocephala	m3 M2 N4 n3	12	95	0.02	560	0.1835	0.1782	0.2521	0.3247	-0.0177	13
D. gonocephala	m3 M2 N4 n3	5	90	0.01	972	0.1641	0.1625	0.2305	0.3239	-0.001	13
D. gonocephala	m3 M2 N4 n3	5	90	0.02	909	0.1828	0.1809	0.2571	0.3259	-0.0019	14
D. gonocephala	m3 M2 N4 n3	7	90	0.01	1023	0.1609	0.1591	0.2249	0.3215	-0.0022	13
D. gonocephala	m3 M2 N4 n3	7	90	0.02	951	0.1808	0.1787	0.2534	0.3241	-0.0031	13
D. gonocephala	m3 M2 N4 n3	9	90	0.01	1028	0.1605	0.1587	0.2242	0.321	-0.0022	13
D. gonocephala	m3 M2 N4 n3	9	90	0.02	956	0.1806	0.1785	0.253	0.3238	-0.0031	14
D. gonocephala	m3 M2 N4 n3	12	90	0.01	1028	0.1605	0.1587	0.2242	0.321	-0.0022	15
D. gonocephala	m3 M2 N4 n3	12	90	0.02	956	0.1806	0.1785	0.253	0.3238	-0.0031	13
D. gonocephala	m3 M3 N5 n3	5	95	0.01	547	0.1627	0.1599	0.2262	0.3239	-0.0055	14
D. gonocephala	m3 M3 N5 n3	5	95	0.02	507	0.1842	0.1811	0.2567	0.3266	-0.0066	15
D. gonocephala	m3 M3 N5 n3	7	95	0.01	578	0.1598	0.1569	0.2217	0.3227	-0.0068	13
D. gonocephala	m3 M3 N5 n3	7	95	0.02	533	0.1829	0.1795	0.2545	0.326	-0.0076	13
D. gonocephala	m3 M3 N5 n3	9	95	0.01	580	0.1593	0.1564	0.221	0.3226	-0.0068	13
D. gonocephala	m3 M3 N5 n3	9	95	0.02	535	0.1828	0.1794	0.2544	0.3261	-0.0076	15
D. gonocephala	m3 M3 N5 n3	12	95	0.01	580	0.1593	0.1564	0.221	0.3226	-0.0068	15
D. gonocephala	m3 M3 N5 n3	12	95	0.02	535	0.1828	0.1794	0.2544	0.3261	-0.0076	13
D. gonocephala	m3 M3 N5 n3	5	90	0.01	926	0.1623	0.1619	0.2296	0.3246	0.0057	15
D. gonocephala	m3 M3 N5 n3	5	90	0.02	864	0.182	0.1814	0.2577	0.3266	0.0049	13
D. gonocephala	m3 M3 N5 n3	7	90	0.01	978	0.1598	0.1593	0.2254	0.3229	0.0049	13
D. gonocephala	m3 M3 N5 n3	7	90	0.02	908	0.1806	0.1799	0.2552	0.3254	0.0042	13
D. gonocephala	m3 M3 N5 n3	9	90	0.01	984	0.1598	0.1592	0.2251	0.322	0.0045	13
D. gonocephala	m3 M3 N5 n3	9	90	0.02	914	0.1807	0.18	0.2551	0.3247	0.0037	13
D. gonocephala	m3 M3 N5 n3	12	90	0.01	984	0.1598	0.1592	0.2251	0.322	0.0045	13
D. gonocephala	m3 M3 N5 n3	12	90	0.02	914	0.1807	0.18	0.2551	0.3247	0.0037	15
D. gonocephala	m3 M3 N5 n4	5	95	0.01	573	0.1688	0.1641	0.2309	0.3184	-0.0162	13
D. gonocephala	m3 M3 N5 n4	5	95	0.02	534	0.1896	0.1843	0.2599	0.3212	-0.0168	13
D. gonocephala	m3 M3 N5 n4	7	95	0.01	619	0.1646	0.1596	0.2243	0.3172	-0.0183	13
D. gonocephala	m3 M3 N5 n4	7	95	0.02	575	0.1863	0.1809	0.2551	0.3209	-0.0183	14
D. gonocephala	m3 M3 N5 n4	9	95	0.01	625	0.1638	0.1588	0.2231	0.3172	-0.0188	15
D. gonocephala	m3 M3 N5 n4	9	95	0.02	581	0.1858	0.1802	0.2542	0.321	-0.0188	13
D. gonocephala	m3 M3 N5 n4	12	95	0.01	625	0.1638	0.1588	0.2231	0.3172	-0.0188	13
D. gonocephala	m3 M3 N5 n4	12	95	0.02	581	0.1858	0.1802	0.2542	0.321	-0.0188	13
D. gonocephala	m3 M3 N5 n4	5	90	0.01	969	0.1669	0.1646	0.2315	0.3171	-0.0048	13
D. gonocephala	m3 M3 N5 n4	5	90	0.02	905	0.186	0.1834	0.2585	0.3192	-0.0055	13
D. gonocephala	m3 M3 N5 n4	7	90	0.01	1050	0.1639	0.1615	0.2268	0.316	-0.0059	13
D. gonocephala	m3 M3 N5 n4	7	90	0.02	979	0.1834	0.1807	0.2545	0.3187	-0.0063	13
D. gonocephala	m3 M3 N5 n4	9	90	0.01	1058	0.1637	0.1612	0.2262	0.3156	-0.0063	13
D. gonocephala	m3 M3 N5 n4	9	90	0.02	987	0.1833	0.1805	0.2541	0.3184	-0.0067	13
D. gonocephala	m3 M3 N5 n4	12	90	0.01	1061	0.1635	0.1609	0.2259	0.3154	-0.0067	14
D. gonocephala	m3 M3 N5 n4	12	90	0.02	988	0.1833	0.1805	0.2541	0.3183	-0.0071	14
D. gonocephala	m3 M4 N6 n4	5	95	0.01	532	0.1666	0.1629	0.231	0.3249	-0.0113	13
D. gonocephala	m3 M4 N6 n4	5	95	0.02	492	0.1885	0.1843	0.2616	0.3266	-0.0125	13
D. gonocephala	m3 M4 N6 n4	7	95	0.01	585	0.1619	0.1582	0.224	0.3237	-0.012	14
D. gonocephala	m3 M4 N6 n4	7	95	0.02	540	0.1841	0.1798	0.2549	0.3256	-0.0133	13
D. gonocephala	m3 M4 N6 n4	9	95	0.01	591	0.1613	0.1577	0.2231	0.323	-0.0116	13
D. gonocephala	m3 M4 N6 n4	9	95	0.02	546	0.1834	0.1791	0.2538	0.325	-0.013	13
D. gonocephala	m3 M4 N6 n4	12	95	0.01	591	0.1613	0.1577	0.2231	0.323	-0.0116	13
D. gonocephala	m3 M4 N6 n4	12	95	0.02	546	0.1834	0.1791	0.2538	0.325	-0.013	14
D. gonocephala	m3 M4 N6 n4	5	90	0.01	901	0.1664	0.1652	0.2341	0.3236	0.0001	13
D. gonocephala	m3 M4 N6 n4	5	90	0.02	839	0.1853	0.1839	0.2609	0.3251	-0.0009	13
D. gonocephala	m3 M4 N6 n4	7	90	0.01	994	0.1625	0.1614	0.2282	0.3218	0.0006	13
D. gonocephala	m3 M4 N6 n4	7	90	0.02	925	0.1815	0.1801	0.2552	0.3241	-0.0005	13
D. gonocephala	m3 M4 N6 n4	9	90	0.01	1002	0.162	0.1609	0.2274	0.3213	0.001	13
D. gonocephala	m3 M4 N6 n4	9	90	0.02	932	0.181	0.1796	0.2544	0.3237	-0.0002	13
D. gonocephala	m3 M4 N6 n4	12	90	0.01	1004	0.1618	0.1608	0.2275	0.3218	0.0016	12
D. gonocephala	m3 M4 N6 n4	12	90	0.02	934	0.1808	0.1795	0.2545	0.3241	0.0004	13
D. gonocephala	m3 M4 N6 n5	5	95	0.01	525	0.1655	0.1616	0.2294	0.3258	-0.0131	13
D. gonocephala	m3 M4 N6 n5	5	95	0.02	487	0.1863	0.1818	0.2584	0.3273	-0.0141	14
D. gonocephala	m3 M4 N6 n5	7	95	0.01	600	0.1609	0.1565	0.2215	0.3234	-0.017	14
D. gonocephala	m3 M4 N6 n5	7	95	0.02	556	0.1819	0.1768	0.2508	0.3257	-0.0179	13
D. gonocephala	m3 M4 N6 n5	9	95	0.01	613	0.1602	0.1557	0.2202	0.3224	-0.0171	13
D. gonocephala	m3 M4 N6 n5	9	95	0.02	569	0.1808	0.1756	0.2488	0.3249	-0.0181	13
D. gonocephala	m3 M4 N6 n5	12	95	0.01	615	0.1598	0.1553	0.2196	0.3223	-0.0171	15
D. gonocephala	m3 M4 N6 n5	12	95	0.02	571	0.1803	0.1752	0.2481	0.3248	-0.0181	13
D. gonocephala	m3 M4 N6 n5	5	90	0.01	893	0.1662	0.1644	0.2333	0.3238	-0.0035	13
D. gonocephala	m3 M4 N6 n5	5	90	0.02	831	0.1845	0.1823	0.2591	0.3256	-0.0044	13
D. gonocephala	m3 M4 N6 n5	7	90	0.01	1018	0.1626	0.1604	0.2267	0.3209	-0.0059	14
D. gonocephala	m3 M4 N6 n5	7	90	0.02	947	0.1808	0.1782	0.2524	0.3233	-0.0068	14
D. gonocephala	m3 M4 N6 n5	9	90	0.01	1038	0.1619	0.1597	0.2255	0.3202	-0.0053	13
D. gonocephala	m3 M4 N6 n5	9	90	0.02	966	0.1798	0.1773	0.2509	0.3227	-0.0064	13
D. gonocephala	m3 M4 N6 n5	12	90	0.01	1043	0.1614	0.1592	0.2247	0.32	-0.0057	14
D. gonocephala	m3 M4 N6 n5	12	90	0.02	971	0.1793	0.1767	0.25	0.3226	-0.0067	14
A. fluviatilis	m3 M1 N4 n2	5	95	0.01	283	0.2657	0.2054	0.3283	0.3851	-0.2736	10
A. fluviatilis	m3 M1 N4 n2	5	95	0.02	277	0.2785	0.2144	0.3432	0.3861	-0.278	10
A. fluviatilis	m3 M1 N4 n2	7	95	0.01	304	0.267	0.2052	0.3212	0.3719	-0.2817	10
A. fluviatilis	m3 M1 N4 n2	7	95	0.02	297	0.2802	0.2146	0.3364	0.373	-0.2857	10
A. fluviatilis	m3 M1 N4 n2	9	95	0.01	313	0.2675	0.2052	0.3183	0.3663	-0.2839	10
A. fluviatilis	m3 M1 N4 n2	9	95	0.02	305	0.282	0.2156	0.3348	0.367	-0.2878	10
A. fluviatilis	m3 M1 N4 n2	12	95	0.01	321	0.2676	0.2059	0.317	0.3616	-0.2807	10
A. fluviatilis	m3 M1 N4 n2	12	95	0.02	313	0.2818	0.216	0.3331	0.3624	-0.2845	10
A. fluviatilis	m3 M1 N4 n2	5	90	0.01	606	0.2253	0.1887	0.3201	0.4212	-0.1798	9
A. fluviatilis	m3 M1 N4 n2	5	90	0.02	593	0.2379	0.1996	0.3423	0.4272	-0.1762	10
A. fluviatilis	m3 M1 N4 n2	7	90	0.01	659	0.2292	0.1898	0.3141	0.4071	-0.1945	10
A. fluviatilis	m3 M1 N4 n2	7	90	0.02	645	0.2423	0.2011	0.3363	0.4128	-0.1899	10
A. fluviatilis	m3 M1 N4 n2	9	90	0.01	677	0.2298	0.1901	0.3115	0.4013	-0.1957	10
A. fluviatilis	m3 M1 N4 n2	9	90	0.02	662	0.2433	0.2017	0.3339	0.407	-0.1913	10
A. fluviatilis	m3 M1 N4 n2	12	90	0.01	694	0.2299	0.1904	0.3098	0.397	-0.1941	10
A. fluviatilis	m3 M1 N4 n2	12	90	0.02	679	0.2435	0.2021	0.332	0.4024	-0.1895	10
A. fluviatilis	m3 M2 N4 n2	5	95	0.01	570	0.4353	0.2777	0.3607	0.2399	-0.5536	10
A. fluviatilis	m3 M2 N4 n2	5	95	0.02	564	0.4488	0.286	0.3719	0.2406	-0.5546	10
A. fluviatilis	m3 M2 N4 n2	7	95	0.01	600	0.4273	0.2729	0.3534	0.2376	-0.552	10
A. fluviatilis	m3 M2 N4 n2	7	95	0.02	594	0.4412	0.2815	0.3648	0.2382	-0.5528	10
A. fluviatilis	m3 M2 N4 n2	9	95	0.01	608	0.4253	0.2721	0.3516	0.236	-0.5495	10
A. fluviatilis	m3 M2 N4 n2	9	95	0.02	602	0.4396	0.281	0.3634	0.2367	-0.5503	10
A. fluviatilis	m3 M2 N4 n2	12	95	0.01	614	0.424	0.2718	0.3513	0.2362	-0.5462	9
A. fluviatilis	m3 M2 N4 n2	12	95	0.02	608	0.4381	0.2806	0.363	0.2369	-0.547	10
A. fluviatilis	m3 M2 N4 n2	5	90	0.01	1020	0.3747	0.2534	0.3525	0.2921	-0.4661	10
A. fluviatilis	m3 M2 N4 n2	5	90	0.02	1008	0.3899	0.2639	0.3693	0.2963	-0.4638	10
A. fluviatilis	m3 M2 N4 n2	7	90	0.01	1090	0.3687	0.2503	0.3464	0.2888	-0.4611	10
A. fluviatilis	m3 M2 N4 n2	7	90	0.02	1077	0.3842	0.261	0.3632	0.2927	-0.4593	10
A. fluviatilis	m3 M2 N4 n2	9	90	0.01	1117	0.3663	0.2491	0.3435	0.2858	-0.458	10
A. fluviatilis	m3 M2 N4 n2	9	90	0.02	1103	0.3823	0.2602	0.3606	0.2897	-0.4561	10
A. fluviatilis	m3 M2 N4 n2	12	90	0.01	1131	0.3652	0.249	0.3427	0.2845	-0.4542	10
A. fluviatilis	m3 M2 N4 n2	12	90	0.02	1117	0.3811	0.2599	0.3597	0.2884	-0.4524	10
A. fluviatilis	m3 M2 N4 n3	5	95	0.01	683	0.3922	0.2641	0.3648	0.285	-0.4684	10
A. fluviatilis	m3 M2 N4 n3	5	95	0.02	677	0.4047	0.2721	0.3756	0.2843	-0.4702	9
A. fluviatilis	m3 M2 N4 n3	7	95	0.01	733	0.3857	0.26	0.3563	0.2791	-0.4672	10
A. fluviatilis	m3 M2 N4 n3	7	95	0.02	726	0.4012	0.2699	0.3696	0.2786	-0.4696	10
A. fluviatilis	m3 M2 N4 n3	9	95	0.01	740	0.3856	0.2599	0.3554	0.2777	-0.4682	10
A. fluviatilis	m3 M2 N4 n3	9	95	0.02	733	0.4013	0.2699	0.3689	0.2772	-0.4704	10
A. fluviatilis	m3 M2 N4 n3	12	95	0.01	750	0.3837	0.2588	0.3537	0.2773	-0.467	9
A. fluviatilis	m3 M2 N4 n3	12	95	0.02	743	0.3991	0.2686	0.367	0.2767	-0.4692	10
A. fluviatilis	m3 M2 N4 n3	5	90	0.01	1292	0.3333	0.241	0.359	0.3378	-0.3664	10
A. fluviatilis	m3 M2 N4 n3	5	90	0.02	1280	0.3457	0.2498	0.3731	0.3395	-0.3669	10
A. fluviatilis	m3 M2 N4 n3	7	90	0.01	1388	0.3309	0.2394	0.3528	0.3308	-0.3671	10
A. fluviatilis	m3 M2 N4 n3	7	90	0.02	1374	0.345	0.2492	0.368	0.3323	-0.3686	10
A. fluviatilis	m3 M2 N4 n3	9	90	0.01	1418	0.3314	0.2397	0.3519	0.3282	-0.3678	10
A. fluviatilis	m3 M2 N4 n3	9	90	0.02	1403	0.3457	0.2496	0.3673	0.3297	-0.3692	10
A. fluviatilis	m3 M2 N4 n3	12	90	0.01	1435	0.3299	0.2388	0.3501	0.3272	-0.3667	10
A. fluviatilis	m3 M2 N4 n3	12	90	0.02	1420	0.3441	0.2487	0.3653	0.3286	-0.368	10
A. fluviatilis	m3 M3 N5 n3	5	95	0.01	1516	0.5831	0.3462	0.4086	0.1594	-0.6718	10
A. fluviatilis	m3 M3 N5 n3	5	95	0.02	1504	0.5931	0.3521	0.4162	0.1606	-0.6714	10
A. fluviatilis	m3 M3 N5 n3	7	95	0.01	1724	0.5743	0.3419	0.4027	0.1579	-0.6677	10
A. fluviatilis	m3 M3 N5 n3	7	95	0.02	1710	0.5857	0.3486	0.4113	0.1593	-0.6674	10
A. fluviatilis	m3 M3 N5 n3	9	95	0.01	1764	0.5704	0.3403	0.401	0.1582	-0.6643	10
A. fluviatilis	m3 M3 N5 n3	9	95	0.02	1750	0.5817	0.347	0.4096	0.1596	-0.6638	10
A. fluviatilis	m3 M3 N5 n3	12	95	0.01	1785	0.567	0.3388	0.3996	0.1592	-0.6615	10
A. fluviatilis	m3 M3 N5 n3	12	95	0.02	1771	0.5782	0.3454	0.4081	0.1605	-0.6611	10
A. fluviatilis	m3 M3 N5 n3	5	90	0.01	2549	0.519	0.3213	0.3979	0.2004	-0.6022	10
A. fluviatilis	m3 M3 N5 n3	5	90	0.02	2526	0.5308	0.3286	0.4079	0.2024	-0.6019	10
A. fluviatilis	m3 M3 N5 n3	7	90	0.01	2910	0.511	0.3172	0.3914	0.1974	-0.5986	10
A. fluviatilis	m3 M3 N5 n3	7	90	0.02	2882	0.524	0.3253	0.4025	0.1997	-0.5979	10
A. fluviatilis	m3 M3 N5 n3	9	90	0.01	2992	0.5078	0.3158	0.3895	0.197	-0.5956	10
A. fluviatilis	m3 M3 N5 n3	9	90	0.02	2963	0.521	0.3241	0.4007	0.1992	-0.595	10
A. fluviatilis	m3 M3 N5 n3	12	90	0.01	3039	0.5045	0.3143	0.3878	0.1973	-0.5926	10
A. fluviatilis	m3 M3 N5 n3	12	90	0.02	3010	0.5174	0.3225	0.3988	0.1995	-0.592	10
A. fluviatilis	m3 M3 N5 n4	5	95	0.01	1208	0.5206	0.3197	0.3956	0.1994	-0.6138	10
A. fluviatilis	m3 M3 N5 n4	5	95	0.02	1204	0.5296	0.3255	0.4035	0.2008	-0.6119	10
A. fluviatilis	m3 M3 N5 n4	7	95	0.01	1323	0.5118	0.3156	0.389	0.1962	-0.6072	10
A. fluviatilis	m3 M3 N5 n4	7	95	0.02	1319	0.5224	0.3222	0.3976	0.1972	-0.6065	10
A. fluviatilis	m3 M3 N5 n4	9	95	0.01	1355	0.5082	0.3141	0.3871	0.1961	-0.6038	10
A. fluviatilis	m3 M3 N5 n4	9	95	0.02	1351	0.519	0.3208	0.3958	0.197	-0.603	9
A. fluviatilis	m3 M3 N5 n4	12	95	0.01	1375	0.5059	0.3133	0.386	0.1957	-0.6002	9
A. fluviatilis	m3 M3 N5 n4	12	95	0.02	1371	0.5165	0.3199	0.3946	0.1967	-0.5996	10
A. fluviatilis	m3 M3 N5 n4	5	90	0.01	2111	0.4535	0.2927	0.3839	0.2464	-0.535	10
A. fluviatilis	m3 M3 N5 n4	5	90	0.02	2095	0.464	0.2998	0.3948	0.2494	-0.5326	10
A. fluviatilis	m3 M3 N5 n4	7	90	0.01	2317	0.4449	0.2884	0.377	0.2436	-0.5283	10
A. fluviatilis	m3 M3 N5 n4	7	90	0.02	2299	0.4566	0.2964	0.3889	0.2467	-0.5258	10
A. fluviatilis	m3 M3 N5 n4	9	90	0.01	2378	0.4436	0.2882	0.3758	0.2416	-0.5254	10
A. fluviatilis	m3 M3 N5 n4	9	90	0.02	2360	0.4555	0.2962	0.3877	0.2446	-0.5232	9
A. fluviatilis	m3 M3 N5 n4	12	90	0.01	2416	0.4418	0.2876	0.3747	0.2413	-0.5222	10
A. fluviatilis	m3 M3 N5 n4	12	90	0.02	2398	0.4535	0.2955	0.3865	0.2442	-0.52	10
A. fluviatilis	m3 M4 N6 n4	5	95	0.01	147	0.3123	0.2091	0.2896	0.2924	-0.4763	10
A. fluviatilis	m3 M4 N6 n4	5	95	0.02	143	0.3373	0.225	0.3099	0.2885	-0.4827	8
A. fluviatilis	m3 M4 N6 n4	7	95	0.01	157	0.3038	0.2061	0.2865	0.2947	-0.456	10
A. fluviatilis	m3 M4 N6 n4	7	95	0.02	153	0.3269	0.2208	0.3054	0.291	-0.463	10
A. fluviatilis	m3 M4 N6 n4	9	95	0.01	158	0.3022	0.205	0.285	0.2944	-0.4554	10
A. fluviatilis	m3 M4 N6 n4	9	95	0.02	154	0.3251	0.2197	0.3037	0.2907	-0.4624	10
A. fluviatilis	m3 M4 N6 n4	12	95	0.01	159	0.3029	0.2065	0.2859	0.2917	-0.4483	10
A. fluviatilis	m3 M4 N6 n4	12	95	0.02	155	0.3257	0.2211	0.3045	0.2881	-0.4556	10
A. fluviatilis	m3 M4 N6 n4	5	90	0.01	315	0.2564	0.1887	0.283	0.3502	-0.3485	10
A. fluviatilis	m3 M4 N6 n4	5	90	0.02	305	0.2812	0.2062	0.3106	0.3525	-0.3512	10
A. fluviatilis	m3 M4 N6 n4	7	90	0.01	340	0.2536	0.1884	0.2788	0.3406	-0.3359	10
A. fluviatilis	m3 M4 N6 n4	7	90	0.02	330	0.2784	0.2059	0.3054	0.3419	-0.34	10
A. fluviatilis	m3 M4 N6 n4	9	90	0.01	348	0.2526	0.1882	0.2768	0.3364	-0.3314	10
A. fluviatilis	m3 M4 N6 n4	9	90	0.02	338	0.2769	0.2054	0.303	0.3378	-0.3355	10
A. fluviatilis	m3 M4 N6 n4	12	90	0.01	350	0.2531	0.189	0.2772	0.3346	-0.3289	10
A. fluviatilis	m3 M4 N6 n4	12	90	0.02	340	0.2772	0.206	0.3031	0.3361	-0.3331	10
