## Supplementary material for "Individual small in-stream barriers contribute little to strong local population genetic structure five strictly aquatic macroinvertebrate taxa": Table S4

### Sheet: Table S4
Table S4. Summary statistics of ddRAD data of the final dataset for the different species. Stacks settings gives the settings, n the number of specimens and #loci the number of loci of the final analyses. HO, Hs and Ht are observed heterozygosity, within population gene diversity and overall gene diversity, respectively. FST and FIS were calculated according to Weir & Cockerham (1984).
species	stacks settings	n	# loci	Ho	Hs	Ht	FST	FIS
G. fossarum	m3 M3 N5 n4	295	661	0.1275	0.1299	0.2484	0.4866	0.0183
D. gonocephala	m3 M3 N5 n4	330	703	0.1644	0.1589	0.224	0.3202	-0.0228
A. fluviatilis I	m3 M3 N3 n2	164	433	0.3741	0.2374	0.2877	0.192	-0.5594
A. fluviatilis II	m3 M3 N3 n2	159	478	0.5816	0.3483	0.3769	0.0791	-0.6672
A. fluviatilis III	m3 M3 N3 n2	62	565	0.4783	0.3015	0.3629	0.134	-0.564
