## Supplementary material for "Individual small in-stream barriers contribute little to strong local population genetic structure five strictly aquatic macroinvertebrate taxa": Table S5

### Sheet: Table S5
Table S5: DivMigrate migration rates among all pairs of populations, based on GST. Rows represent source populations, columns sink populations of putative migrants. For comparisons detected to be significantly asymmetric (yellow), the larger value is indicated by an asterisk and written in bold, while the corresponding lower rate is indicated in italics. A)-E) represent matrices for the different…
A) G. fossarum
	QB12	QB17	QB22	QB23	QB24	QB27	VR11	VR12	VR17	VR23	VR6
QB12		0.017	0.045*	0.020*	0.016*	0.013	0.027*	0.014	0.037	0.016	0.024
QB17	0.018		0.085*	1	0.043	0.066	0.058*	0.020*	0.016	0.021*	0.012
QB22	0.023	0.039		0.046	0.036	0.035	0.048*	0.02	0.022	0.022	0.014
QB23	0.014	0.897	0.066*		0.04	0.065	0.055*	0.018	0.012	0.021*	0.008
QB24	0.013	0.041	0.060*	0.046*		0.054	0.034*	0.015	0.011	0.019*	0.008
QB27	0.015*	0.065	0.092*	0.067	0.049		0.044*	0.017	0.013	0.021*	0.01
VR11	0.02	0.026	0.034	0.029	0.023	0.027		0.026	0.015	0.037	0.012
VR12	0.015	0.016	0.022	0.017	0.015	0.017	0.042*		0.011	0.034	0.01
VR17	0.080*	0.017	0.050*	0.022*	0.016*	0.013	0.025*	0.013*		0.015*	0.128
VR23	0.014	0.017	0.024	0.018	0.017	0.019	0.073*	0.031	0.012		0.01
VR6	0.051*	0.016*	0.037*	0.022*	0.013*	0.014*	0.023*	0.010*	0.293*	0.012*
B) D. gonocephala
	QB11	QB17	QB20	QB22	QB23	QB24	QB27	VR11	VR12	VR17	VR23	VR6	VR9
QB11		0.065	0.159*	0.201*	0.061*	0.082*	0.063	0.104*	0.054	0.054	0.125*	0.04	0.188*
QB17	0.061		0.153	0.187	0.555	0.103	0.089	0.123	0.069	0.074	0.122	0.057	0.209
QB20	0.087	0.131		0.455	0.105	0.157	0.127	0.208	0.106	0.103	0.242	0.07	0.445*
QB22	0.093	0.161	0.41		0.114	0.157	0.143	0.283	0.107	0.127	0.244	0.089	0.602
QB23	0.052	1.000*	0.178*	0.218*		0.101*	0.088*	0.143*	0.072*	0.068	0.142*	0.05	0.242*
QB24	0.062	0.088	0.181	0.246*	0.069		0.067	0.153	0.08	0.064	0.159	0.051	0.251
QB27	0.058	0.095	0.170*	0.242*	0.07	0.088*		0.124	0.055	0.06	0.118*	0.045	0.218*
VR11	0.071	0.126	0.255*	0.387*	0.101	0.131	0.121		0.087	0.09	0.194*	0.068	0.353*
VR12	0.065*	0.068	0.144*	0.234*	0.057	0.103*	0.067*	0.108*		0.057	0.136*	0.041	0.174*
VR17	0.061	0.118*	0.267*	0.274*	0.079	0.106*	0.076*	0.116*	0.062		0.162*	0.461	0.272*
VR23	0.085	0.102	0.257	0.338*	0.083	0.141	0.1	0.158	0.083	0.075		0.059	0.325*
VR6	0.067*	0.100*	0.261*	0.247*	0.070*	0.101*	0.064*	0.102*	0.062*	0.880*	0.143*		0.221*
VR9	0.104	0.163	0.321	0.462	0.127	0.185	0.153	0.23	0.102	0.118	0.237	0.085
C) A. fluviatilis I
	QB11	QB12	QB20	QB22	QB24	QB27	VR12	VR20	VR9
QB11		0.106*	0.095*	0.106*	0.092*	0.164*	0.05	1	0.099*
QB12	0.036		0.192	0.158	0.046	0.076*	0.041	0.038	0.082
QB20	0.04	0.222		0.249*	0.048	0.085*	0.045	0.042	0.168*
QB22	0.037	0.121	0.152		0.044	0.062*	0.037	0.04	0.089
QB24	0.043	0.077*	0.075*	0.086*		0.069*	0.033	0.045	0.068*
QB27	0.03	0.037	0.037	0.052	0.034		0.027	0.031	0.038
VR12	0.061	0.154*	0.175*	0.175*	0.09*	0.107*		0.066	0.164*
VR20	0.857	0.139*	0.125*	0.145*	0.121*	0.206*	0.064		0.138*
VR9	0.032	0.094	0.101	0.09	0.035	0.047*	0.032	0.033
D) A. fluviatilis II
	QB11	QB17	QB22	QB23	QB24	QB27	VR11	VR12	VR20
QB11		0.307*	0.07	0.340*	0.137	0.154*	0.130*	0.154*	1
QB17	0.123		0.054	0.589	0.15	0.071	0.08	0.094	0.127
QB22	0.151*	0.228*		0.208*	0.106*	0.183*	0.146*	0.152*	0.135*
QB23	0.1	0.497	0.051		0.395	0.069	0.081	0.103	0.1
QB24	0.122	0.22	0.054	0.813		0.101	0.111	0.076	0.131
QB27	0.103	0.154	0.084	0.165	0.095		0.103	0.114	0.105
VR11	0.08	0.203*	0.073	0.206*	0.087	0.154		0.144*	0.103
VR12	0.113	0.211*	0.078	0.182*	0.097	0.098	0.1		0.106
VR20	0.47	0.197*	0.074	0.279*	0.127	0.132	0.099	0.153*
E) A. fluviatilis III
	VR17	VR6	VR9
VR17		1	0.165
VR6	0.864		0.148
VR9	0.397*	0.369*
