## Supplementary material for "Individual small in-stream barriers contribute little to strong local population genetic structure five strictly aquatic macroinvertebrate taxa": Table S6

### Sheet: Table S6
Table S6. Genetic diversity measured as observed heterozygosity (HO) and allelic richness (AR) per barrier site and species. Minimum (yellow) and maximum value (green) are marked per row.
species	measure	QB11	QB12	QB17	QB20	QB22	QB23	QB24	QB27	VR11	VR12	VR17	VR20	VR23	VR6	VR9
G. fossarum	sample size	-	14.82	14.44	-	17.76	25.19	34.71	45.76	34.31	18.39	18.72	-	17.49	46.75	-
	HO	-	0.12	0.13	-	0.16	0.13	0.11	0.12	0.23	0.13	0.08	-	0.15	0.06	-
	AR	-	1.35	1.36	-	1.47	1.39	1.35	1.36	1.67	1.41	1.25	-	1.42	1.2	-
D. gonocephala	sample size	27.18	-	13.66	17.77	23.56	27.67	31.33	42.42	32.22	14.83	19.69	-	23.63	30.58	19.56
	HO	0.12	-	0.23	0.18	0.2	0.16	0.16	0.13	0.16	0.14	0.11	-	0.18	0.1	0.26
	AR	1.37	-	1.49	1.56	1.63	1.46	1.49	1.42	1.53	1.38	1.36	-	1.54	1.29	1.66
A. fluviatilis I	sample size	9.65	13.57	-	19.7	19.51	-	26.71	41.06	-	3.92	-	10.67	-	-	14.66
	HO	0.34	0.38	-	0.39	0.39	-	0.39	0.41	-	0.34	-	0.34	-	-	0.39
	AR	1.29	1.35	-	1.37	1.36	-	1.38	1.38	-	1.31	-	1.3	-	-	1.35
A. fluviatilis II	sample size	22.68	-	13.71	-	4.89	27.29	4.96	2.97	31.4	10.8	-	37.41	-	-	-
	HO	0.58	-	0.59	-	0.56	0.59	0.6	0.58	0.58	0.57	-	0.58	-	-	-
	AR	1.71	-	1.73	-	1.66	1.74	1.7	1.7	1.71	1.7	-	1.72	-	-	-
A. fluviatilis III	sample size	-	-	-	-	-	-	-	-	-	-	17.6	-	-	39.24	3.95
	HO	-	-	-	-	-	-	-	-	-	-	0.49	-	-	0.5	0.44
	AR	-	-	-	-	-	-	-	-	-	-	1.7	-	-	1.68	1.53
