## Supplementary material for "Individual small in-stream barriers contribute little to strong local population genetic structure five strictly aquatic macroinvertebrate taxa": Table S7

### Sheet: Table S7
Table S7. Summary statistics for all separately analyzed barrier sites. #loci = number of used loci, HO = observed heterozygosity, HS = within population gene diversity, HT = overall gene diversity
species	barrier site	# loci	HO	HS	HT	FST	FIS
G. fossarum	QB12	3479	0.3455	0.3469	0.3458	-0.0046	0.0035
G. fossarum	QB17	3208	0.3529	0.3549	0.3539	-0.0044	0.006
G. fossarum	QB22	2165	0.3525	0.3491	0.3551	0.0214	-0.011
G. fossarum	QB23	1537	0.3652	0.3615	0.3609	-0.0026	-0.0093
G. fossarum	QB24	1451	0.3676	0.349	0.3488	-0.0006	-0.0539
G. fossarum	QB27	1431	0.3632	0.3601	0.3605	0.0012	-0.0077
G. fossarum	VR11	2762	0.3367	0.3527	0.3535	0.0029	0.0459
G. fossarum	VR12	2704	0.3088	0.3153	0.3189	0.0155	0.0206
G. fossarum	VR17	2379	0.3487	0.3248	0.3279	0.0132	-0.0774
G. fossarum	VR23	1190	0.34	0.3392	0.339	-0.0011	-0.0017
G. fossarum	VR6	1575	0.3595	0.3213	0.3228	0.0054	-0.118
D. gonocephala	QB11	1448	0.3839	0.349	0.3539	0.0229	-0.1001
D. gonocephala	QB17	2665	0.4858	0.3744	0.3743	-0.0005	-0.2979
D. gonocephala	QB20	3053	0.3385	0.3411	0.3416	0.0021	0.0075
D. gonocephala	QB22	3437	0.3258	0.337	0.3501	0.048	0.0325
D. gonocephala	QB23	2037	0.3826	0.3287	0.3285	-0.0009	-0.1615
D. gonocephala	QB24	1807	0.3643	0.315	0.3306	0.0599	-0.1563
D. gonocephala	QB27	1960	0.357	0.3403	0.3405	0.0007	-0.0506
D. gonocephala	VR11	2077	0.3515	0.3471	0.3478	0.0025	-0.012
D. gonocephala	VR12	2795	0.3941	0.3711	0.3722	0.0043	-0.062
D. gonocephala	VR17	3089	0.3515	0.3347	0.3392	0.018	-0.0518
D. gonocephala	VR23	3625	0.3531	0.3499	0.3506	0.0033	-0.0094
D. gonocephala	VR6	1680	0.3823	0.3503	0.361	0.0188	-0.1087
D. gonocephala	VR9	3458	0.3966	0.3492	0.3489	-0.0013	-0.1355
A. fluviatilis I	QB12	1035	0.5122	0.3833	0.3834	0	-0.3349
A. fluviatilis I	QB20	1196	0.5026	0.3648	0.3674	0.0089	-0.3766
A. fluviatilis I	QB22	1312	0.4496	0.3484	0.3496	0.0051	-0.291
A. fluviatilis I	QB24	848	0.6697	0.417	0.42	0.0036	-0.606
A. fluviatilis I	QB27	834	0.5774	0.3999	0.402	0.005	-0.4463
A. fluviatilis I	VR9	1103	0.5246	0.3629	0.3671	0.015	-0.4667
A. fluviatilis II	QB11	1087	0.6937	0.4293	0.4273	-0.0055	-0.6231
A. fluviatilis II	QB17	1515	0.6026	0.4137	0.4153	0.0054	-0.4546
A. fluviatilis II	QB23	793	0.6678	0.4274	0.4273	0.0002	-0.5668
A. fluviatilis II	VR11	928	0.6959	0.4308	0.4296	-0.0039	-0.6149
A. fluviatilis II	VR12	1648	0.6168	0.3884	0.401	0.0639	-0.5842
A. fluviatilis II	VR20	775	0.6839	0.4217	0.4347	0.034	-0.62
A. fluviatilis III	VR17	925	0.5621	0.3838	0.3854	0.0053	-0.4631
A. fluviatilis III	VR6	882	0.6481	0.4096	0.4283	0.0566	-0.5947
