## Supplementary material for "Individual small in-stream barriers contribute little to strong local population genetic structure five strictly aquatic macroinvertebrate taxa": Table S8

### Sheet: Table S8
Table S8. Genetic diversity measured as observed heterozygosity (HO), allelic richness (AR) and number of private alleles (# PA) calculated seperately for each barrier site, and here divided in specimens upstream (us) and downstream (ds) of the barrier, and in cases with to barriers in one barrier site, a middle population (m). In case of three populations (us, m, ds), number of PAs are calculate…
species	measure	QB11		QB12		QB17		QB20		QB22		QB23		QB24		QB27			VR11		VR12		VR17		VR20			VR23		VR6			VR9
		us	ds	us	ds	us	ds	us	ds	us	ds	us	ds	us	ds	us	m	ds	us	ds	us	ds	us	ds	S	N	ds	us	us	us	m	ds	us	ds
G. fossarum	sample size	-	-	4.95	9.86	9.7	4.92	-	-	12.52	6.88	10.67	15.3	17.1	17.45	17.59	11.42	17.17	16.54	17.16	14.39	4.85	13.77	3.91	-	-	-	11.64	8.58	17.61	9.63	18.47	-	-
	HO	-	-	1.76	1.81	1.82	1.78	-	-	1.88	1.84	1.92	1.94	1.96	1.97	1.95	1.94	1.95	1.97	1.97	1.77	1.69	1.75	1.67	-	-	-	1.89	1.87	1.89	1.86	1.91	-	-
	AR	-	-	0.34	0.35	0.35	0.35	-	-	0.35	0.36	0.36	0.37	0.37	0.37	0.37	0.36	0.36	0.34	0.34	0.31	0.31	0.35	0.33	-	-	-	0.34	0.34	0.36	0.35	0.36	-	-
	# PA [%]	-	-	16.858	17.807	17.846	18.345	-	-	16.651	14.734	11.744	10.93	9.028	8.408	10.0 (11.5)	11.7 (9.7)	10.7 (10.7)	9.07	10.119	18.805	19.083	17.339	19.966	-	-	-	12.857	13.151	10.5 (13.3)	12.3 (10.9)	13.0 (10.9)
D. gonocephala	sample size	11.81	16.46	-	-	9.71	4.96	7.86	9.83	13.38	9.82	11.68	15.68	15.48	16.41	14.62	11.55	15.47	15.58	17.28	9.77	4.92	14.38	4.93	-	-	-	9.8	12.72	2.94	11.63	15.44	9.71	9.65
	HO	1.87	1.96	-	-	1.86	1.85	1.86	1.88	1.92	1.9	1.92	1.95	1.67	1.98	1.93	1.92	1.94	1.96	1.96	1.86	1.79	1.8	1.75	-	-	-	1.89	1.93	1.59	1.71	1.74	1.89	1.91
	AR	0.36	0.39	-	-	0.47	0.52	0.34	0.34	0.32	0.34	0.36	0.39	0.27	0.46	0.36	0.36	0.35	0.35	0.35	0.4	0.39	0.34	0.37	-	-	-	0.35	0.36	0.36	0.39	0.41	0.42	0.38
	# PA [%]	10.981	16.54	-	-	16.041	15.61	14.821	15.018	15.362	13.777	9.327	9.352	7.803	27.006	11.0 (11.6)	10.6 (12.1)	12.2 (10.6)	9.942	11.796	18.497	17.961	16.996	18.226	-	-	-	12.717	13.421	22.8 (23.1)	21.5 (23.3)	22.7 (21.6)	9.283	13.895
A. fluviatilis I	sample size	-	-	3.94	9.67	-	-	9.44	9.79	9.51	9.67	-	-	15.55	10.73	41.06	14.41	9.74	-	-	-	-	-	-	-	-	-	-	-	-	-	-	8.69	5.91
	HO	-	-	1.74	1.82	-	-	1.89	1.89	1.85	1.86	-	-	1.95	1.96	0.41	1.93	1.92	-	-	-	-	-	-	-	-	-	-	-	-	-	-	1.79	1.85
	AR	-	-	0.5	0.52	-	-	0.5	0.5	0.45	0.45	-	-	0.67	0.67	1.38	0.58	0.58	-	-	-	-	-	-	-	-	-	-	-	-	-	-	0.54	0.51
	# PA [%]	-	-	15.411	17.826	-	-	14.047	15.05	17.378	15.739	-	-	11.675	12.913	14.0 (16.0)	14.1 (15.7)	16.8 (14.0)	-	-	-	-	-	-	-	-	-	-	-	-	-	-	15.956	23.119
A. fluviatilis II	sample size	8.74	12.61	-	-	8.83	3.85	-	-	-	-	11.64	15.44	-	-	-	-	-	15.44	14.41	-	-	-	-	-	-	-	-	-	-	-	-	-	-
	HO	1.95	1.97	-	-	1.87	1.82	-	-	-	-	1.96	1.97	-	-	-	-	-	1.97	1.98	-	-	-	-	-	-	-	-	-	-	-	-	-	-
	AR	0.69	0.7	-	-	0.61	0.6	-	-	-	-	0.67	0.67	-	-	-	-	-	0.69	0.7	-	-	-	-	-	-	-	-	-	-	-	-	-	-
	# PA [%]	13.615	13.891	-	-	18.383	18.845	-	-	-	-	12.169	15.006	-	-	-	-	-	14.116	12.716	-	-	-	-	-	-	-	-	-	-	-	-	-	-
A. fluviatilis III	sample size	-	-	-	-	-	-	-	-	-	-	-	-	-	-	-	-	-	-	-	-	-	13.76	4.85	10.41	15.74	10.73	-	-	11.71	10.64	15.48	-	-
	HO	-	-	-	-	-	-	-	-	-	-	-	-	-	-	-	-	-	-	-	-	-	1.86	1.8	1.93	1.93	1.97	-	-	1.87	1.88	1.96	-	-
	AR	-	-	-	-	-	-	-	-	-	-	-	-	-	-	-	-	-	-	-	-	-	0.57	0.55	0.68	0.69	0.69	-	-	0.65	0.65	0.64	-	-
	# PA [%]	-	-	-	-	-	-	-	-	-	-	-	-	-	-	-	-	-	-	-	-	-	18.649	17.459	14.1 (16.1)	12.2 (17.3)	13.7 (11.5)	-	-	9.9 (21.4)	10.8 (19.2)	21.8 (10.5)	-	-
