## Supplementary material for "Individual small in-stream barriers contribute little to strong local population genetic structure five strictly aquatic macroinvertebrate taxa": Table S9

### Sheet: Table S9
Table S9. Genetic diversity measured as observed heterozygosity (HO), and allelic richness (AR) calculated seperately for each barrier site, and here for each sampling site.
species	measure	QB11				QB12			QB17			QB20				QB22					QB23			QB24				QB27
		S1	S2	S3	S4	S2	S3	S4	S1	S2	S3	S1	S2	S3	S4	N1	S1	S2	S3	S4	S2	S3	S4	S1	S2	S3	S4	S0	S1	S2	S3	S4
G. fossarum	sample size	-	-	-	-	4.95	4.92	4.94	4.96	4.74	4.92	-	-	-	-	3.83	3.78	4.91	2.94	3.95	10.67	7.71	7.59	8.61	8.49	8.79	8.67	8.75	8.84	11.42	8.55	8.62
	HO	-	-	-	-	1.75	1.76	1.76	1.78	1.76	1.77	-	-	-	-	1.64	1.63	1.67	1.6	1.65	1.89	1.89	1.87	1.87	1.86	1.88	1.88	1.89	1.89	1.91	1.89	1.9
	AR	-	-	-	-	0.34	0.34	0.35	0.36	0.35	0.35	-	-	-	-	0.35	0.35	0.36	0.35	0.36	0.36	0.37	0.36	0.36	0.37	0.37	0.37	0.37	0.36	0.36	0.36	0.36
D. gonocephala	sample size	-	11.81	7.71	8.75	-	-	-	4.87	4.84	4.96	4.9	2.96	4.91	4.93	4.79	4.76	3.84	4.9	4.92	11.68	7.84	7.84	7.63	7.85	8.72	7.69	6.86	7.76	11.55	7.72	7.75
	HO	-	1.83	1.88	1.89	-	-	-	1.82	1.81	1.85	1.64	1.62	1.65	1.65	1.63	1.69	1.68	1.71	1.72	1.87	1.88	1.86	1.6	1.61	1.93	1.92	1.82	1.83	1.86	1.83	1.84
	AR	-	0.36	0.39	0.4	-	-	-	0.45	0.49	0.52	0.33	0.35	0.34	0.33	0.3	0.33	0.33	0.34	0.34	0.36	0.41	0.37	0.26	0.27	0.43	0.5	0.35	0.36	0.36	0.35	0.36
A. fluviatilis I	sample size	-	-	-	-	3.94	4.84	4.83	-	-	-	4.69	4.75	4.92	4.87	-	4.76	4.75	4.8	4.87	-	-	-	7.84	7.71	7.81	2.92	7.83	6.58	9.74	4.8	10.45
	HO	-	-	-	-	1.74	1.78	1.78	-	-	-	1.75	1.76	1.76	1.77	-	1.71	1.73	1.74	1.73	-	-	-	1.84	1.84	1.86	1.78	1.84	1.84	1.87	1.84	1.86
	AR	-	-	-	-	0.5	0.53	0.51	-	-	-	0.5	0.51	0.49	0.52	-	0.44	0.46	0.46	0.44	-	-	-	0.68	0.67	0.67	0.66	0.58	0.57	0.58	0.57	0.59
A. fluviatilis II	sample size	2.89	5.85	6.77	5.84	-	-	-	4.89	3.95	3.85	-	-	-	-	-	-	-	-	-	11.64	7.61	7.83	-	-	-	-	-	-	-	-	-
	HO	1.83	1.85	1.86	1.86	-	-	-	1.85	1.81	1.82	-	-	-	-	-	-	-	-	-	1.94	1.95	1.93	-	-	-	-	-	-	-	-	-
	AR	0.68	0.7	0.69	0.7	-	-	-	0.6	0.61	0.6	-	-	-	-	-	-	-	-	-	0.67	0.66	0.67	-	-	-	-	-	-	-	-	-
A. fluviatilis III	sample size	-	-	-	-	-	-	-	-	-	-	-	-	-	-	-	-	-	-	-	-	-	-	-	-	-	-	-	-	-	-	-
	HO	-	-	-	-	-	-	-	-	-	-	-	-	-	-	-	-	-	-	-	-	-	-	-	-	-	-	-	-	-	-	-
	AR	-	-	-	-	-	-	-	-	-	-	-	-	-	-	-	-	-	-	-	-	-	-	-	-	-	-	-	-	-	-	-
species	measure	VR11				VR12				VR17				VR20					VR23					VR6					VR9
		S1	S2	S3	S4	N1	S1	S2	S3	S0	S1	S2	S3	N1	N2	S2	S3	S4	N1	S1	S2	S3	S4	S0	S1	S2	S3	S4	S1	S2	S3	S4
G. fossarum	sample size	7.86	8.68	8.55	8.61	4.87	4.91	4.6	4.85	3.96	4.88	4.92	3.91	-	-	-	-	-	3.84	3.84	4.74	3.83	3.97	8.81	8.8	9.63	9.63	8.84	-	-	-	-
	HO	1.87	1.87	1.87	1.87	1.69	1.71	1.67	1.69	1.66	1.68	1.69	1.67	-	-	-	-	-	1.66	1.69	1.67	1.68	1.69	1.85	1.82	1.85	1.84	1.86	-	-	-	-
	AR	0.35	0.33	0.34	0.34	0.32	0.31	0.3	0.31	0.36	0.34	0.37	0.33	-	-	-	-	-	0.32	0.35	0.32	0.35	0.35	0.37	0.36	0.35	0.35	0.37	-	-	-	-
D. gonocephala	sample size	7.69	7.89	7.77	9.51	-	4.85	4.92	4.92	4.82	4.86	4.7	4.93	-	-	-	-	-	2.96	4.9	4.9	4.93	4.82	0.99	1.95	11.63	7.63	7.82	4.9	4.81	4.88	4.77
	HO	1.85	1.86	1.87	1.87	-	1.8	1.81	1.79	1.68	1.72	1.74	1.76	-	-	-	-	-	1.63	1.64	1.65	1.67	1.65	1.32	1.33	1.35	1.35	1.37	1.78	1.77	1.75	1.78
	AR	0.35	0.36	0.35	0.35	-	0.4	0.4	0.39	0.34	0.34	0.35	0.37	-	-	-	-	-	0.36	0.34	0.35	0.36	0.35	NA	NA	0.39	0.41	0.41	0.45	0.38	0.36	0.39
A. fluviatilis I	sample size	-	-	-	-	-	-	-	-	-	-	-	-	-	-	-	-	-	-	-	-	-	-	-	-	-	-	-	4.79	3.9	2.97	2.94
	HO	-	-	-	-	-	-	-	-	-	-	-	-	-	-	-	-	-	-	-	-	-	-	-	-	-	-	-	1.71	1.64	1.64	1.74
	AR	-	-	-	-	-	-	-	-	-	-	-	-	-	-	-	-	-	-	-	-	-	-	-	-	-	-	-	0.54	0.53	0.52	0.51
A. fluviatilis II	sample size	7.69	7.75	7.56	6.85	-	4.76	4.87	0.98	-	-	-	-	7.87	7.87	10.41	9.79	0.94	-	-	-	-	-	-	-	-	-	-	-	-	-	-
	HO	1.93	1.93	1.94	1.94	-	1.52	1.58	1.61	-	-	-	-	1.67	1.66	1.59	1.65	1.58	-	-	-	-	-	-	-	-	-	-	-	-	-	-
	AR	0.68	0.69	0.7	0.71	-	0.59	0.62	NA	-	-	-	-	0.69	0.69	0.68	0.69	NA	-	-	-	-	-	-	-	-	-	-	-	-	-	-
A. fluviatilis III	sample size	-	-	-	-	-	-	-	-	4.93	4.88	3.96	4.85	-	-	-	-	-	-	-	-	-	-	-	11.71	10.64	7.69	7.79	-	-	-	-
	HO	-	-	-	-	-	-	-	-	1.77	1.8	1.79	1.78	-	-	-	-	-	-	-	-	-	-	-	1.86	1.87	1.92	1.93	-	-	-	-
	AR	-	-	-	-	-	-	-	-	0.55	0.57	0.58	0.55	-	-	-	-	-	-	-	-	-	-	-	0.65	0.65	0.64	0.65	-	-	-	-
