## Supplementary material for "Individual small in-stream barriers contribute little to strong local population genetic structure five strictly aquatic macroinvertebrate taxa": Table S10

### Sheet: Table S10
Table S10. Migration rates calculated with divMigrate for selected parameters and generations. Alwas migration model "mas15" was used. First for lines show migration rates among reference populations, barrier was introduced after 100 generations and populations separated by barrier are marked in red. For pairwise comparisons, first line of comparison is always downstream, next line upstream migra…
n10, random mating										n50 random mating								n10 hermaphrodites mp0.3								n10 hermaphrodites mp0.6
complete barrier 100, ex 0										complete barrier 100, ex 0								complete barrier 100, ex 0								complete barrier 100, ex 0
source	sink	5	50	95	110	150	200	250		5	50	95	110	150	200	250		5	50	95	110	150	200	250		5	50	95	110	150	200	250
1	2	0.88	0.99	0.93	0.98	1	0.94	1		0.82	0.94	1	1	0.95	0.94	0.95		0.98	0.94	0.87	0.67	1	0.73	1		0.97	0.89	0.92	0.93	0.94	1	0.94
2	1	0.88	0.98	0.92	1	0.98	0.97	0.97		0.82	0.91	0.99	1	0.95	0.93	0.96		0.92	0.9	0.79	0.69	0.98	0.86	0.85		1	1	1	0.87	1	0.96	1
3	4	1	1	0.95	0.88	0.9	0.98	0.86		1	1	0.93	0.95	1	1	1		0.98	0.97	0.84	1	0.5	1	0.93		0.76	0.81	0.64	1	0.79	1	0.3
4	3	1	0.97	0.89	0.88	0.93	1	0.84		1	1	0.93	0.94	0.98	1	0.99		1	0.93	0.86	0.88	0.4	1	0.99		0.8	0.81	0.62	0.96	0.7	0.93	0.37
1	3	0.92	0.96	0.95	0.58	0.33	0.16	0.1		0.81	0.89	0.81	0.34	0.11	0.05	0.03		0.81	0.96	0.78	0.34	0.1	0.08	0.04		0.93	0.81	0.78	0.5	0.15	0.07	0.02
3	1	0.9	0.96	0.93	0.63	0.33	0.19	0.11		0.8	0.88	0.8	0.36	0.12	0.06	0.04		0.8	0.93	0.71	0.36	0.13	0.08	0.04		0.92	0.9	0.91	0.48	0.19	0.09	0.03
1	4	0.93	0.97	0.94	0.67	0.32	0.17	0.1		0.7	0.77	0.78	0.37	0.12	0.05	0.03		0.86	0.91	0.71	0.4	0.12	0.08	0.04		0.72	0.74	0.88	0.55	0.18	0.08	0.02
4	1	0.91	0.94	0.89	0.7	0.33	0.19	0.1		0.7	0.76	0.77	0.38	0.12	0.06	0.04		0.84	0.84	0.7	0.38	0.13	0.09	0.04		0.76	0.81	0.94	0.5	0.22	0.09	0.03
2	3	0.93	0.91	0.9	0.61	0.32	0.17	0.1		0.85	0.97	0.98	0.35	0.11	0.06	0.03		0.93	0.99	1	0.36	0.1	0.08	0.04		0.89	0.87	0.8	0.44	0.15	0.07	0.02
3	2	0.91	0.92	0.91	0.64	0.34	0.2	0.11		0.85	0.99	0.98	0.36	0.12	0.06	0.04		0.95	1	0.96	0.35	0.12	0.07	0.04		0.88	0.89	0.85	0.45	0.19	0.09	0.03
2	4	0.95	0.97	1	0.66	0.32	0.17	0.1		0.83	0.89	0.95	0.37	0.12	0.06	0.03		0.88	0.98	0.91	0.42	0.12	0.07	0.04		0.76	0.83	0.82	0.5	0.19	0.08	0.02
4	2	0.93	0.94	0.96	0.68	0.34	0.2	0.11		0.83	0.89	0.94	0.38	0.12	0.06	0.04		0.9	0.93	0.92	0.37	0.13	0.08	0.04		0.79	0.78	0.82	0.48	0.2	0.08	0.03
complete barrier 100, ex 0.6																		complete barrier 100, ex 0.6								complete barrier 100, ex 0.6
source	sink	5	50	95	110	150	200	250										5	50	95	110	150	200	250		5	50	95	110	150	200	250
1	2	0.9	1	1	1	0.95	1	0.95										0.97	0.74	1	0.33	0.66	1	1		0.7	0.87	0.88	0.98	0.94	1	1
2	1	0.89	0.99	1	0.91	1	1	0.86										1	0.76	0.99	0.33	0.68	0.84	0.92		0.61	1	1	1	1	0.85	0.83
3	4	1	1	0.9	0.76	0.77	0.78	1										0.77	0.73	0.73	1	0.84	0.85	0.58		0.97	0.91	0.59	0.67	0.97	0.82	0.88
4	3	1	0.96	0.89	0.82	0.71	0.73	0.96										0.73	0.78	0.65	0.92	1	0.59	0.63		0.84	0.94	0.74	0.71	0.61	0.55	0.88
1	3	0.94	0.89	0.86	0.39	0.09	0.05	0.03										0.84	1	0.61	0.21	0.04	0.02	0.02		0.58	0.69	0.79	0.28	0.03	0.02	0.02
3	1	0.93	0.92	0.88	0.39	0.1	0.06	0.03										0.91	0.97	0.69	0.2	0.04	0.02	0.02		0.56	0.73	0.83	0.28	0.04	0.02	0.02
1	4	0.9	0.97	0.79	0.35	0.1	0.05	0.03										0.79	0.59	0.93	0.22	0.04	0.03	0.02		0.85	0.7	0.69	0.28	0.04	0.02	0.02
4	1	0.9	0.98	0.84	0.38	0.1	0.06	0.03										0.82	0.56	0.88	0.2	0.04	0.03	0.02		0.71	0.77	0.84	0.29	0.04	0.02	0.02
2	3	1	0.84	0.95	0.41	0.09	0.05	0.03										0.75	0.89	0.53	0.24	0.04	0.03	0.02		0.89	0.78	0.9	0.29	0.04	0.02	0.02
3	2	0.99	0.89	0.97	0.4	0.09	0.06	0.03										0.78	0.84	0.62	0.22	0.04	0.02	0.02		1	0.72	0.79	0.26	0.04	0.02	0.02
2	4	0.93	0.94	0.81	0.34	0.1	0.05	0.03										0.8	0.67	0.92	0.28	0.04	0.03	0.02		0.9	0.64	0.61	0.3	0.04	0.02	0.02
4	2	0.93	0.93	0.88	0.37	0.09	0.06	0.03										0.81	0.64	0.87	0.24	0.04	0.03	0.02		0.88	0.61	0.72	0.27	0.04	0.02	0.02
complete barrier 1000, ex 0										complete barrier 1000, ex 0								complete barrier 1000, ex 0								complete barrier 1000, ex 0
source	sink	5	50	95	110	150	200	250		5	50	95	110	150	200	250		5	50	95	110	150	200	250		5	50	95	110	150	200	250
1	2	0.94	0.99	1	0.99	0.94	0.9	0.99		0.96	0.93	0.96	1	1	1	0.98		0.9	1	0.88	0.99	0.95	1	0.88		0.94	0.72	0.96	0.94	1	1	0.97
2	1	0.93	1	0.99	0.98	0.94	0.91	0.99		0.96	0.93	0.96	1	1	1	0.98		0.9	0.96	0.88	1	0.94	0.98	0.89		1	0.77	1	1	0.99	0.95	1
3	4	0.95	0.95	0.9	0.99	1	1	1		0.92	1	1	0.92	0.94	0.89	1		0.96	0.88	0.97	0.87	1	0.92	1		0.89	0.96	1	0.89	0.97	0.94	0.93
4	3	0.95	0.94	0.9	1	0.99	0.99	0.98		0.92	1	1	0.92	0.94	0.89	1		0.93	0.89	0.97	0.89	1	0.96	0.99		0.8	1	1	0.86	0.94	0.88	0.94
1	3	1	0.96	0.95	0.91	0.78	0.69	0.62		0.92	0.91	0.96	0.79	0.51	0.32	0.27		0.87	0.88	1	0.83	0.68	0.51	0.46		0.79	0.9	0.97	0.75	0.66	0.44	0.46
3	1	1	0.98	0.94	0.91	0.8	0.69	0.65		0.92	0.91	0.96	0.79	0.52	0.33	0.27		0.89	0.86	0.97	0.86	0.67	0.51	0.48		0.86	0.9	0.95	0.78	0.68	0.51	0.47
1	4	0.93	0.95	0.96	0.91	0.79	0.72	0.65		1	0.93	0.96	0.79	0.48	0.32	0.26		1	0.82	0.93	0.79	0.69	0.49	0.46		0.96	0.81	0.97	0.88	0.69	0.5	0.42
4	1	0.93	0.94	0.96	0.91	0.8	0.71	0.66		1	0.92	0.95	0.8	0.49	0.33	0.26		0.98	0.82	0.89	0.82	0.69	0.51	0.47		0.97	0.84	0.95	0.87	0.69	0.52	0.46
2	3	0.97	0.92	0.91	0.9	0.8	0.68	0.61		0.94	0.95	0.98	0.76	0.5	0.35	0.27		0.9	0.96	0.99	0.8	0.69	0.54	0.43		0.73	0.8	0.99	0.73	0.66	0.47	0.42
3	2	0.96	0.93	0.91	0.91	0.81	0.69	0.64		0.94	0.94	0.98	0.77	0.5	0.35	0.27		0.91	1	0.97	0.8	0.69	0.56	0.45		0.77	0.75	0.93	0.74	0.7	0.54	0.44
2	4	0.93	0.94	0.89	0.94	0.8	0.75	0.64		0.96	0.98	0.98	0.79	0.47	0.34	0.26		1	0.89	0.96	0.83	0.73	0.5	0.44		0.9	0.72	0.96	0.8	0.73	0.54	0.42
4	2	0.94	0.92	0.9	0.94	0.8	0.74	0.65		0.95	0.98	0.98	0.79	0.47	0.34	0.27		0.99	0.94	0.92	0.85	0.74	0.55	0.45		0.87	0.68	0.9	0.77	0.75	0.55	0.44
complete barrier 1000, ex 0.6										complete barrier 1000, ex 0.6								complete barrier 1000, ex 0.6								complete barrier 1000, ex 0.6
source	sink	5	50	95	110	150	200	250		5	50	95	110	150	200	250		5	50	95	110	150	200	250		5	50	95	110	150	200	250
1	2	0.98	1	1	0.95	1	1	0.93		0.99	0.94	0.88	1	1	1	1		1	0.92	0.96	0.94	1	0.77	0.99		0.9	0.88	0.94	1	0.96	0.93	0.85
2	1	0.97	1	0.99	0.97	1	0.98	0.9		0.99	0.94	0.88	1	1	1	1		1	0.92	0.96	1	0.97	0.86	1		0.92	0.9	0.87	0.96	1	0.95	0.87
3	4	1	0.97	0.99	1	0.96	0.94	0.97		1	1	1	0.94	0.9	0.99	0.97		0.89	0.92	1	0.97	0.89	1	0.85		1	0.94	0.88	0.84	0.8	0.94	0.95
4	3	1	0.94	0.98	0.98	0.96	0.98	1		1	1	1	0.94	0.9	0.99	0.95		0.89	0.96	0.98	0.99	0.9	0.97	0.94		0.99	0.93	0.93	0.81	0.76	1	1
1	3	0.93	0.95	0.95	0.85	0.65	0.52	0.37		1	0.93	0.92	0.65	0.29	0.19	0.14		0.92	0.94	0.98	0.87	0.47	0.26	0.25		0.91	1	0.98	0.63	0.4	0.3	0.2
3	1	0.92	0.98	0.95	0.84	0.66	0.52	0.37		1	0.93	0.91	0.65	0.29	0.19	0.14		0.95	0.91	0.97	0.87	0.45	0.29	0.24		0.91	1	0.89	0.68	0.44	0.29	0.2
1	4	0.93	0.98	0.99	0.89	0.63	0.51	0.35		0.96	0.92	0.91	0.68	0.3	0.19	0.14		0.91	0.86	0.96	0.8	0.45	0.27	0.23		0.99	0.83	0.78	0.68	0.45	0.27	0.19
4	1	0.92	0.98	0.98	0.87	0.64	0.52	0.36		0.96	0.92	0.91	0.67	0.3	0.19	0.14		0.92	0.85	0.95	0.85	0.43	0.3	0.23		0.99	0.86	0.76	0.68	0.45	0.29	0.21
2	3	0.98	0.94	0.95	0.89	0.67	0.52	0.38		0.96	0.98	0.93	0.65	0.3	0.19	0.13		0.95	1	0.99	0.81	0.5	0.25	0.24		0.86	0.92	1	0.64	0.38	0.29	0.2
3	2	0.98	0.95	0.97	0.89	0.67	0.54	0.39		0.96	0.99	0.92	0.66	0.3	0.19	0.14		0.96	0.96	0.98	0.77	0.49	0.26	0.23		0.85	0.92	0.98	0.72	0.42	0.3	0.19
2	4	0.98	0.95	0.98	0.9	0.65	0.51	0.36		0.98	0.99	0.92	0.69	0.31	0.18	0.14		0.88	0.83	1	0.75	0.47	0.27	0.22		0.92	0.9	0.92	0.67	0.43	0.27	0.19
4	2	0.98	0.94	0.97	0.88	0.67	0.53	0.38		0.97	0.99	0.91	0.69	0.3	0.19	0.14		0.89	0.84	1	0.72	0.47	0.26	0.23		0.9	0.87	0.96	0.73	0.42	0.3	0.2
upstream barrier 100, ex 0										upstream barrier 100, ex 0								upstream barrier 100, ex 0								upstream barrier 100, ex 0
source	sink	5	50	95	110	150	200	250		5	50	95	110	150	200	250		5	50	95	110	150	200	250		5	50	95	110	150	200	250
1	2	0.94	0.98	0.92	0.93	1	0.82	0.98		0.95	0.83	0.96	0.98	1	0.91	0.87		0.98	0.81	0.77	0.86	0.95	1	0.85		0.71	0.78	1	0.69	1	1	0.5
2	1	0.94	0.95	0.93	0.91	1	0.86	1		0.94	0.83	0.95	1	0.99	0.92	0.87		1	0.83	0.69	0.77	0.86	0.99	0.91		0.73	0.78	0.88	0.73	0.96	0.92	0.53
3	4	0.95	0.96	0.93	0.99	0.96	1	0.99		0.87	0.94	1	0.96	0.93	1	0.98		0.7	0.89	0.84	0.97	0.82	0.62	1		0.68	0.9	0.83	1	0.72	0.66	0.73
4	3	0.95	0.95	0.91	1	0.98	0.96	0.97		0.88	0.95	0.99	0.96	0.93	0.99	1		0.69	0.81	0.83	0.93	0.79	0.67	0.9		0.75	0.91	0.82	0.91	0.79	0.67	0.79
1	3	0.98	0.97	0.9	0.87	0.97	0.91	0.9		0.86	0.86	0.88	0.82	0.75	0.86	0.84		0.72	0.87	0.83	0.78	0.88	0.62	0.93		0.82	0.75	0.63	0.75	0.73	0.79	0.88
3	1	0.97	0.95	0.92	0.85	0.95	0.89	0.91		0.86	0.85	0.87	0.8	0.74	0.83	0.83		0.76	0.92	0.71	0.64	0.78	0.54	0.99		0.76	0.71	0.6	0.69	0.66	0.79	0.67
1	4	0.93	0.97	0.96	0.86	0.94	0.81	0.92		0.83	0.69	0.83	0.65	0.73	0.67	0.77		0.71	1	0.68	0.75	0.86	0.57	0.83		0.64	0.74	0.69	0.97	0.74	0.61	0.52
4	1	0.94	0.95	1	0.82	0.94	0.8	0.91		0.83	0.68	0.81	0.64	0.72	0.65	0.76		0.75	0.96	0.61	0.56	0.75	0.58	0.76		0.65	0.71	0.63	0.82	0.65	0.58	0.48
2	3	0.97	0.98	0.98	0.87	0.96	0.82	0.98		1	1	0.9	0.81	0.84	0.81	0.93		0.76	0.72	1	1	1	0.58	0.83		1	1	0.72	0.65	0.84	0.9	1
3	2	0.95	1	0.99	0.88	0.97	0.83	0.94		1	1	0.9	0.78	0.83	0.79	0.9		0.78	0.71	0.92	0.91	0.99	0.52	0.85		0.91	0.96	0.8	0.59	0.76	0.96	0.9
2	4	0.99	0.98	0.92	0.9	0.96	0.74	0.88		0.93	0.88	0.87	0.63	0.81	0.68	0.78		0.68	0.92	0.78	0.83	0.81	0.54	0.92		0.59	0.79	0.86	0.64	0.84	0.82	0.76
4	2	1	0.98	0.91	0.89	0.98	0.72	0.86		0.93	0.88	0.87	0.61	0.79	0.66	0.77		0.7	0.84	0.78	0.73	0.77	0.54	0.77		0.6	0.76	0.91	0.61	0.81	0.83	0.7
upstream barrier 100, ex 0.6																		upstream barrier 100, ex 0.6								upstream barrier 100, ex 0.6
source	sink	5	50	95	110	150	200	250										5	50	95	110	150	200	250		5	50	95	110	150	200	250
1	2	0.97	1	0.99	1	0.79	0.96	1										1	0.69	0.97	1	0.62	1	0.58		0.9	0.97	0.91	0.84	0.89	0.92	0.46
2	1	0.96	0.98	0.97	0.96	0.77	1	0.98										0.97	0.58	0.91	0.94	0.67	0.95	0.76		0.95	1	0.95	0.66	0.99	1	0.61
3	4	0.86	0.93	0.79	0.93	0.97	0.9	0.9										0.61	1	0.82	0.67	1	0.76	1		1	0.47	0.81	0.54	0.99	0.32	0.77
4	3	0.86	0.93	0.8	0.91	1	0.98	0.93										0.61	0.99	0.71	0.62	0.93	0.85	0.98		0.94	0.42	0.64	0.48	1	0.35	1
1	3	0.9	0.73	0.86	0.85	0.85	0.97	0.86										0.57	0.86	0.6	0.7	0.69	0.7	0.66		0.71	0.53	0.56	0.58	0.62	0.29	0.52
3	1	0.89	0.7	0.87	0.77	0.75	0.88	0.74										0.58	0.71	0.57	0.53	0.69	0.54	0.7		0.73	0.61	0.71	0.52	0.47	0.24	0.49
1	4	0.81	0.8	0.75	0.73	0.84	0.79	0.78										0.57	0.63	1	0.57	0.73	0.72	0.76		0.72	0.51	0.65	0.43	0.78	0.57	0.36
4	1	0.81	0.76	0.76	0.71	0.73	0.74	0.67										0.58	0.53	0.9	0.43	0.63	0.58	0.72		0.71	0.51	0.74	0.33	0.61	0.49	0.32
2	3	1	0.97	1	0.92	0.89	0.92	0.88										0.56	0.82	0.74	0.62	0.63	0.8	0.77		0.75	0.51	0.78	0.96	0.66	0.29	0.27
3	2	1	0.96	0.99	0.9	0.78	0.86	0.87										0.6	0.84	0.86	0.5	0.53	0.68	0.6		0.73	0.59	0.96	1	0.45	0.26	0.29
2	4	0.88	0.89	0.79	0.78	0.75	0.77	0.77										0.66	0.76	0.96	0.6	0.68	0.77	0.78		0.74	0.47	0.82	0.61	0.93	0.47	0.29
4	2	0.89	0.89	0.79	0.74	0.69	0.73	0.75										0.69	0.73	0.89	0.46	0.48	0.69	0.57		0.67	0.46	1	0.46	0.64	0.43	0.2
upstream barrier 1000, ex 0										upstream barrier 1000, ex 0								upstream barrier 1000, ex 0								upstream barrier 1000, ex 0
source	sink	5	50	95	110	150	200	250		5	50	95	110	150	200	250		5	50	95	110	150	200	250		5	50	95	110	150	200	250
1	2	0.9	0.89	0.98	0.96	0.98	0.97	0.99		0.95	0.97	0.95	0.87	1	0.99	0.98		0.92	0.84	1	1	1	0.86	0.96		0.78	0.95	0.89	0.93	0.84	0.89	0.83
2	1	0.92	0.91	0.98	1	0.97	0.97	0.99		0.95	0.97	0.95	0.87	1	1	0.98		0.9	0.86	0.99	1	1	0.85	0.95		0.84	0.92	0.97	0.89	0.9	0.92	0.88
3	4	1	0.97	0.93	0.96	0.96	0.98	0.96		0.96	1	1	1	0.98	0.99	1		0.92	0.83	0.78	0.96	0.86	0.92	0.89		0.92	0.99	0.95	0.8	0.94	0.82	0.94
4	3	0.99	0.98	0.92	0.95	0.98	0.98	0.99		0.96	1	1	1	0.98	0.99	1		0.9	0.91	0.8	0.98	0.88	0.92	0.9		0.92	1	0.88	0.88	0.88	0.85	0.9
1	3	0.95	1	0.86	0.99	0.93	1	0.99		0.95	1	0.98	0.92	0.93	0.95	0.95		0.87	1	0.89	0.96	0.95	0.87	0.99		0.92	0.99	0.84	0.98	0.99	1	0.87
3	1	0.95	0.98	0.87	1	0.93	1	0.99		0.95	1	0.98	0.92	0.92	0.95	0.95		0.87	0.98	0.92	0.96	0.95	0.84	1		0.93	0.97	0.96	0.91	1	0.98	0.87
1	4	0.97	0.91	0.94	0.99	0.92	0.96	0.96		0.92	0.96	0.94	0.91	0.93	1	0.93		0.94	0.83	0.82	0.93	0.89	0.8	0.91		1	0.96	0.96	0.78	0.97	0.86	1
4	1	0.96	0.91	0.93	0.99	0.92	0.94	0.96		0.92	0.96	0.94	0.91	0.92	0.99	0.92		0.91	0.85	0.89	0.95	0.9	0.8	0.93		0.99	0.94	1	0.81	0.96	0.89	0.93
2	3	0.91	0.96	0.94	0.96	1	0.97	1		0.98	0.96	0.96	0.92	0.99	0.99	1		0.89	0.93	0.92	1	0.88	1	0.89		0.83	0.96	0.87	1	0.81	0.9	0.9
3	2	0.91	0.94	0.95	0.95	0.99	0.96	0.98		0.98	0.96	0.96	0.91	0.99	0.99	1		0.91	0.9	0.97	0.99	0.89	0.98	0.89		0.76	0.97	0.84	1	0.76	0.86	0.82
2	4	0.94	0.9	1	0.93	0.92	0.93	0.97		1	0.96	0.92	0.89	0.97	0.94	0.97		1	0.79	0.83	0.95	0.88	0.86	0.87		0.85	0.93	0.89	0.8	0.82	0.79	1
4	2	0.92	0.91	0.99	0.9	0.91	0.92	0.99		1	0.96	0.92	0.89	0.97	0.94	0.96		0.99	0.8	0.9	0.96	0.91	0.86	0.88		0.8	0.96	0.85	0.88	0.76	0.77	0.9
upstream barrier 1000, ex 0.6										upstream barrier 1000, ex 0.6								upstream barrier 1000, ex 0.6								upstream barrier 1000, ex 0.6
source	sink	5	50	95	110	150	200	250		5	50	95	110	150	200	250		5	50	95	110	150	200	250		5	50	95	110	150	200	250
1	2	0.95	0.99	1	0.95	0.93	0.96	0.99		0.99	0.93	1	1	1	0.99	1		0.89	0.97	0.96	0.82	0.85	0.88	0.88		1	0.85	1	0.93	0.92	1	0.92
2	1	0.95	0.97	0.99	0.95	0.91	0.98	1		0.99	0.92	1	1	0.99	1	0.91		0.9	1	0.94	0.85	0.78	0.9	0.85		0.98	0.85	0.94	0.97	0.93	0.95	0.8
3	4	0.94	0.97	0.92	1	1	1	0.98		0.94	1	0.88	1	0.99	0.98	0.87		0.99	0.72	0.87	1	0.84	0.95	0.91		0.89	0.93	0.88	0.98	0.91	0.66	1
4	3	0.92	0.98	0.92	0.97	0.98	0.97	0.95		0.94	1	0.88	1	1	0.98	0.99		1	0.72	0.9	0.95	0.88	0.93	0.94		0.87	0.91	0.86	1	0.96	0.64	0.93
1	3	0.99	1	0.92	0.93	0.93	0.91	0.94		0.95	0.87	0.91	0.96	0.98	0.9	0.92		0.94	0.77	0.97	0.97	0.86	1	0.89		0.82	0.92	0.88	0.89	0.88	0.7	0.8
3	1	1	0.99	0.93	0.94	0.9	0.93	0.93		0.95	0.87	0.92	0.95	0.96	0.91	0.91		0.91	0.81	0.93	0.95	0.8	0.99	0.9		0.83	0.93	0.86	0.88	0.87	0.69	0.72
1	4	0.97	0.92	0.89	1	0.93	0.94	0.97		0.96	0.88	0.9	0.95	0.92	0.89	0.9		0.94	0.79	0.94	0.93	0.79	0.97	0.8		0.91	1	0.84	0.93	0.82	0.83	0.87
4	1	0.96	0.91	0.9	0.99	0.88	0.95	0.93		0.96	0.88	0.91	0.94	0.91	0.88	0.91		0.92	0.85	0.94	0.89	0.75	0.97	0.77		0.89	0.99	0.82	0.95	0.83	0.81	0.74
2	3	0.96	1	0.91	0.92	0.97	0.89	0.93		1	1	0.9	0.93	0.95	0.97	1		1	0.77	1	0.81	1	0.91	0.99		0.89	0.87	0.93	0.8	1	0.71	0.86
3	2	0.96	0.99	0.94	0.95	0.95	0.9	0.93		1	1	0.9	0.93	0.94	0.97	0.86		0.96	0.78	0.98	0.74	0.99	0.94	1		0.93	0.85	0.94	0.77	0.99	0.72	0.87
2	4	1	0.95	0.97	0.94	0.95	0.95	0.97		0.99	0.91	0.89	0.99	0.92	0.89	0.89		0.98	0.79	0.93	0.86	0.87	0.82	0.88		0.96	0.99	0.91	1	0.85	0.79	0.99
4	2	0.98	0.97	0.99	0.93	0.92	0.93	0.97		0.99	0.91	0.88	0.98	0.92	0.89	0.99		0.93	0.81	0.94	0.79	0.89	0.84	0.89		0.98	0.97	0.91	0.98	0.86	0.84	0.96
reddown 01, 500, ex 0																		reddown 01, 500, ex 0								reddown 01, 500, ex 0
source	sink	5	50	95	110	150	200	250										5	50	95	110	150	200	250		5	50	95	110	150	200	250
1	2	0.94	0.95	0.98	0.95	0.86	1	0.99										0.96	0.83	0.86	0.94	0.97	0.87	0.96		0.92	0.96	0.95	1	1	0.72	0.62
2	1	0.94	0.92	0.98	0.95	0.88	1	1										0.97	0.85	0.84	1	1	0.85	0.95		0.94	0.91	0.92	1	0.95	0.73	0.62
3	4	1	0.97	1	0.98	0.99	0.97	0.9										0.95	1	0.91	0.96	0.8	1	1		0.88	0.82	0.94	0.91	0.78	0.99	1
4	3	1	0.96	1	1	1	0.98	0.91										0.98	0.99	0.91	1	0.77	0.96	0.97		0.92	0.81	0.94	0.88	0.78	1	0.93
1	3	0.93	0.93	0.97	0.92	0.83	0.88	0.91										1	0.88	0.86	1	0.76	0.78	0.68		0.96	0.91	0.89	0.84	0.76	0.78	0.64
3	1	0.91	0.91	0.97	0.91	0.81	0.86	0.88										1	0.88	0.82	0.95	0.8	0.7	0.61		1	0.92	0.88	0.89	0.71	0.61	0.55
1	4	0.99	0.97	0.98	0.89	0.84	0.9	0.89										0.96	0.93	0.79	0.9	0.75	0.73	0.72		0.96	0.8	0.86	0.88	0.72	0.7	0.75
4	1	0.98	0.94	0.97	0.89	0.82	0.88	0.86										0.97	0.9	0.77	0.92	0.78	0.63	0.66		1	0.78	0.84	0.91	0.69	0.58	0.59
2	3	0.96	0.97	0.97	0.93	0.81	0.91	0.92										0.98	0.88	1	0.9	0.71	0.86	0.74		0.91	0.95	0.99	0.83	0.72	0.71	0.69
3	2	0.96	1	0.97	0.93	0.78	0.88	0.86										0.96	0.86	0.97	0.83	0.7	0.8	0.68		0.93	1	0.99	0.88	0.7	0.57	0.57
2	4	0.97	0.93	0.98	0.89	0.8	0.89	0.89										0.94	0.89	0.88	0.84	0.67	0.77	0.77		0.84	0.91	0.97	0.86	0.72	0.68	0.8
4	2	0.96	0.93	0.99	0.89	0.79	0.88	0.82										0.95	0.83	0.87	0.81	0.7	0.7	0.72		0.86	0.95	1	0.87	0.72	0.52	0.61
reddown 01, 500, ex 0.6																		reddown 01, 500, ex 0.6								reddown 01, 500, ex 0.6
source	sink	5	50	95	110	150	200	250										5	50	95	110	150	200	250		5	50	95	110	150	200	250
1	2	0.92	0.98	0.91	0.94	1	0.95	0.93										0.99	0.93	0.91	0.95	0.95	1	0.95		0.93	0.9	0.87	0.86	0.78	0.82	0.99
2	1	0.92	0.98	0.92	0.91	0.99	0.96	0.91										0.99	0.92	0.92	1	1	0.99	1		0.88	0.88	0.96	0.95	0.82	0.81	0.98
3	4	0.94	0.99	0.98	1	0.97	0.96	0.98										0.93	0.93	1	0.83	0.74	0.99	0.8		0.93	0.87	0.86	1	1	1	0.97
4	3	0.96	0.98	1	1	0.96	1	1										0.93	0.92	1	0.83	0.74	0.99	0.87		0.94	0.8	0.8	0.99	0.93	0.93	1
1	3	0.97	0.98	0.97	0.83	0.79	0.77	0.76										0.98	1	0.91	0.63	0.68	0.87	0.61		0.86	0.79	0.96	0.75	0.57	0.62	0.81
3	1	0.95	0.98	0.98	0.8	0.73	0.73	0.7										1	0.95	0.91	0.66	0.57	0.7	0.49		0.81	0.83	1	0.78	0.49	0.5	0.54
1	4	0.89	0.96	0.9	0.93	0.75	0.7	0.73										0.93	0.93	0.83	0.7	0.6	0.72	0.58		0.89	1	0.95	0.75	0.63	0.58	0.59
4	1	0.9	0.95	0.92	0.85	0.71	0.69	0.67										0.92	0.91	0.84	0.71	0.53	0.57	0.49		0.86	0.97	0.99	0.8	0.47	0.46	0.39
2	3	1	0.97	0.93	0.92	0.81	0.77	0.77										0.91	1	0.81	0.63	0.66	0.88	0.59		0.95	0.83	0.91	0.78	0.61	0.59	0.82
3	2	0.99	0.99	0.93	0.88	0.77	0.74	0.69										0.93	0.96	0.81	0.62	0.55	0.65	0.49		0.96	0.93	0.95	0.7	0.48	0.43	0.59
2	4	0.96	1	0.89	0.95	0.78	0.72	0.74										0.91	0.93	0.82	0.69	0.6	0.7	0.6		0.96	0.93	0.87	0.76	0.65	0.59	0.59
4	2	0.96	0.98	0.9	0.92	0.75	0.69	0.69										0.92	0.91	0.81	0.68	0.48	0.55	0.51		1	0.99	0.8	0.69	0.46	0.41	0.43
reddown 01, 1000, ex 0																		reddown 01, 1000, ex 0								reddown 01, 1000, ex 0
source	sink	5	50	95	110	150	200	250										5	50	95	110	150	200	250		5	50	95	110	150	200	250
1	2	0.92	0.91	1	1	0.99	1	0.97										0.99	0.92	0.84	0.98	0.97	1	0.95		0.85	0.88	0.94	1	0.74	1	1
2	1	0.91	0.91	1	1	0.99	0.99	0.95										1	0.9	0.84	1	0.99	0.91	1		0.89	0.92	0.96	0.99	0.76	0.98	0.96
3	4	0.98	1	0.95	0.95	1	0.94	1										0.94	0.94	1	0.9	0.98	0.93	1		0.98	1	0.92	0.76	1	0.83	0.92
4	3	1	0.99	0.94	0.96	0.98	0.93	1										0.95	0.96	0.99	0.94	1	0.92	0.99		0.99	0.98	0.94	0.84	0.98	0.83	0.99
1	3	0.95	0.96	0.94	0.96	0.92	0.87	0.89										0.93	1	0.91	0.95	0.87	0.81	0.99		0.98	0.99	0.98	0.98	0.75	0.79	0.85
3	1	0.95	0.95	0.95	0.96	0.91	0.86	0.87										0.94	0.96	0.89	0.96	0.87	0.75	0.99		1	0.99	1	0.95	0.69	0.81	0.79
1	4	0.93	0.99	0.96	0.94	0.9	0.91	0.92										0.94	0.86	0.92	0.86	0.82	0.82	0.92		0.95	0.98	0.88	0.77	0.8	0.83	0.78
4	1	0.95	0.97	0.96	0.95	0.88	0.87	0.9										0.95	0.84	0.88	0.92	0.8	0.76	0.92		0.96	0.96	0.91	0.83	0.72	0.84	0.77
2	3	0.98	0.95	0.96	0.92	0.95	0.93	0.89										0.96	1	0.88	0.86	0.87	0.88	0.94		0.86	0.98	0.92	0.96	0.76	0.76	0.87
3	2	0.98	0.94	0.97	0.92	0.94	0.91	0.88										0.95	0.98	0.87	0.84	0.84	0.89	0.87		0.84	0.94	0.92	0.95	0.69	0.76	0.86
2	4	0.97	0.95	0.99	0.95	0.91	0.96	0.91										1	0.93	0.93	0.81	0.83	0.82	0.87		0.86	0.96	0.9	0.77	0.79	0.78	0.86
4	2	0.97	0.93	0.98	0.96	0.9	0.91	0.89										1	0.95	0.91	0.84	0.82	0.83	0.8		0.83	0.89	0.91	0.81	0.71	0.79	0.88
reddown 01, 1000, ex 0.6																		reddown 01, 1000, ex 0.6								reddown 01, 1000, ex 0.6
source	sink	5	50	95	110	150	200	250										5	50	95	110	150	200	250		5	50	95	110	150	200	250
1	2	0.98	0.91	0.97	0.99	0.95	0.98	0.97										0.96	0.87	0.88	0.92	0.97	0.95	0.94		0.99	0.89	0.88	0.82	0.98	1	0.91
2	1	0.99	0.89	0.99	1	0.97	0.97	0.96										0.97	0.88	0.86	0.9	1	1	1		1	0.95	0.82	0.81	1	0.99	1
3	4	0.98	0.91	0.95	0.96	1	1	1										0.79	0.91	1	1	0.86	0.94	0.88		0.84	0.98	0.98	0.93	0.91	0.88	0.88
4	3	0.99	0.89	0.95	0.97	0.99	0.99	1										0.77	0.95	0.96	1	0.85	0.86	0.87		0.84	0.97	0.99	1	0.94	0.86	0.83
1	3	0.96	0.83	1	0.93	0.84	0.83	0.9										0.84	0.98	0.89	0.84	0.71	0.7	0.74		0.93	0.94	0.87	0.79	0.84	0.63	0.94
3	1	0.96	0.84	0.99	0.94	0.83	0.8	0.83										0.9	0.94	0.88	0.8	0.71	0.67	0.68		0.96	0.98	0.79	0.74	0.82	0.55	0.83
1	4	0.91	0.9	0.93	0.9	0.85	0.91	0.86										0.89	0.87	0.96	0.81	0.7	0.74	0.68		0.85	0.98	0.95	0.64	0.75	0.87	0.75
4	1	0.92	0.89	0.92	0.9	0.83	0.88	0.78										0.93	0.87	0.9	0.77	0.69	0.67	0.64		0.89	1	0.87	0.64	0.74	0.72	0.62
2	3	0.99	0.95	0.95	0.91	0.86	0.85	0.81										0.84	1	0.82	0.82	0.71	0.7	0.73		0.85	0.85	0.94	0.81	0.86	0.64	0.82
3	2	1	0.96	0.93	0.92	0.83	0.83	0.77										0.89	0.97	0.84	0.8	0.69	0.66	0.69		0.88	0.81	0.93	0.76	0.8	0.56	0.67
2	4	0.92	0.99	0.93	0.89	0.89	0.85	0.84										0.97	0.81	0.94	0.84	0.7	0.74	0.68		0.86	0.89	0.99	0.64	0.76	0.82	0.69
4	2	0.93	1	0.92	0.89	0.87	0.82	0.8										1	0.81	0.9	0.82	0.66	0.63	0.61		0.9	0.85	1	0.66	0.72	0.7	0.52
reddown 02, 500, ex 0																		reddown 02, 500, ex 0								reddown 02, 500, ex 0
source	sink	5	50	95	110	150	200	250										5	50	95	110	150	200	250		5	50	95	110	150	200	250
1	2	0.97	0.95	0.97	0.97	0.97	0.97	0.95										0.87	0.9	0.84	1	0.95	0.99	1		0.95	1	0.91	1	0.9	0.87	0.83
2	1	0.94	0.96	0.96	0.98	0.96	0.99	0.99										0.9	0.92	0.83	1	0.93	1	1		0.94	1	0.9	0.92	0.9	0.79	0.87
3	4	0.98	0.98	0.99	0.97	1	1	1										0.91	0.88	0.86	0.9	0.92	0.86	0.96		0.98	0.76	0.86	0.99	0.95	1	1
4	3	0.97	0.98	1	1	0.99	0.98	1										0.9	0.9	0.88	0.91	1	0.84	0.99		1	0.78	0.87	0.99	1	0.99	1
1	3	0.92	0.96	0.99	0.99	0.93	0.98	0.95										0.91	1	1	0.86	0.98	0.87	0.97		0.98	0.86	0.85	0.93	0.96	0.83	0.95
3	1	0.92	0.96	0.97	0.97	0.93	0.96	0.96										0.92	1	0.96	0.86	0.93	0.85	0.89		0.97	0.9	0.85	0.86	0.85	0.73	0.95
1	4	0.96	0.93	1	0.95	0.93	0.94	0.9										0.98	0.89	0.77	0.82	0.82	0.84	0.82		0.94	0.79	0.87	0.91	0.79	0.96	0.84
4	1	0.94	0.93	0.99	0.96	0.89	0.92	0.94										1	0.9	0.77	0.84	0.83	0.77	0.8		0.95	0.85	0.87	0.79	0.75	0.84	0.81
2	3	0.92	1	0.99	0.93	0.97	0.96	0.91										0.8	0.88	0.92	0.97	0.98	0.88	0.95		1	0.87	1	0.97	0.96	0.83	0.87
3	2	0.94	1	0.97	0.93	0.98	0.91	0.86										0.8	0.87	0.89	0.98	0.93	0.83	0.88		1	0.88	0.98	0.95	0.88	0.83	0.8
2	4	1	0.93	0.97	0.96	0.98	0.93	0.85										0.89	0.87	0.74	0.86	0.86	0.82	0.88		0.98	0.81	0.89	0.98	0.8	0.94	0.77
4	2	1	0.93	0.97	0.97	0.97	0.92	0.83										0.86	0.89	0.75	0.91	0.88	0.78	0.85		0.98	0.87	0.86	0.94	0.8	0.88	0.75
reddown 02, 500, ex 0.6																		reddown 02, 500, ex 0.6								reddown 02, 500, ex 0.6
source	sink	5	50	95	110	150	200	250										5	50	95	110	150	200	250		5	50	95	110	150	200	250
1	2	0.99	0.91	0.97	0.84	0.98	0.95	0.91										0.88	0.95	0.94	1	0.85	1	0.97		0.77	1	0.91	1	0.84	0.91	0.59
2	1	1	0.92	0.99	0.86	1	1	0.92										0.91	0.95	0.94	0.96	0.82	0.95	1		0.76	1	1	0.9	0.77	1	0.68
3	4	0.95	0.98	0.93	1	0.88	0.91	1										0.85	0.96	0.95	0.93	0.98	0.94	0.96		0.8	0.82	0.91	0.94	0.99	0.94	0.95
4	3	0.95	0.97	0.95	1	0.91	0.9	0.98										0.85	0.95	0.94	0.9	1	0.96	0.94		0.74	0.76	0.96	0.95	1	0.92	0.99
1	3	0.95	0.89	0.95	0.89	0.84	0.81	0.85										0.89	0.98	1	0.83	0.7	0.76	0.95		0.67	0.81	0.88	0.72	0.8	0.91	1
3	1	0.96	0.88	0.97	0.86	0.81	0.82	0.82										0.9	0.97	0.98	0.8	0.61	0.68	0.98		0.69	0.86	0.96	0.65	0.58	0.79	0.86
1	4	0.98	0.93	0.98	0.88	0.8	0.89	0.84										0.99	0.95	0.93	0.79	0.61	0.74	0.78		0.8	0.85	0.81	0.72	0.82	0.93	0.9
4	1	0.98	0.92	1	0.84	0.79	0.87	0.85										1	0.92	0.94	0.75	0.56	0.67	0.77		0.76	0.85	0.93	0.69	0.64	0.83	0.83
2	3	0.97	0.94	0.91	0.82	0.82	0.85	0.89										0.87	0.89	0.99	0.81	0.76	0.78	0.96		0.73	0.81	0.84	0.78	0.92	0.76	0.62
3	2	0.97	0.92	0.9	0.77	0.81	0.8	0.83										0.84	0.87	1	0.82	0.68	0.71	0.88		0.78	0.85	0.9	0.78	0.76	0.62	0.5
2	4	0.98	1	0.85	0.8	0.81	0.93	0.85										0.84	1	0.91	0.84	0.66	0.73	0.82		1	0.9	0.78	0.76	0.95	0.72	0.69
4	2	0.97	0.97	0.85	0.75	0.78	0.84	0.8										0.81	0.99	0.9	0.82	0.62	0.68	0.73		0.98	0.88	0.82	0.78	0.78	0.6	0.57
reddown 02, 1000, ex 0																		reddown 02, 1000, ex 0								reddown 02, 1000, ex 0
source	sink	5	50	95	110	150	200	250										5	50	95	110	150	200	250		5	50	95	110	150	200	250
1	2	1	0.99	0.95	0.96	0.99	0.91	0.91										0.9	1	0.93	0.95	1	0.97	0.9		0.94	0.85	0.81	0.94	0.98	0.89	1
2	1	0.99	1	0.95	0.96	1	0.92	0.93										0.91	1	0.93	1	0.97	1	0.95		0.95	0.91	0.78	1	0.96	0.9	0.97
3	4	0.95	0.93	0.92	0.98	1	0.97	0.99										0.99	0.75	0.87	0.93	0.95	0.91	1		0.91	0.87	0.93	0.93	0.88	0.78	0.87
4	3	0.95	0.91	0.92	0.99	0.96	0.95	1										1	0.8	0.86	0.94	0.93	0.89	0.99		0.96	0.86	0.9	0.92	0.9	0.86	0.95
1	3	0.97	0.96	1	1	0.95	0.91	0.97										0.94	0.97	0.81	0.97	0.9	0.85	0.93		1	0.93	0.75	0.93	0.93	0.97	0.94
3	1	0.98	0.97	0.99	0.99	0.96	0.9	0.96										0.94	0.97	0.84	0.99	0.88	0.9	0.93		0.97	1	0.73	0.95	0.89	0.93	0.86
1	4	0.96	0.99	0.91	0.97	0.95	0.99	0.97										0.99	0.77	0.88	0.88	0.94	0.92	0.94		0.94	0.94	0.83	0.97	0.82	0.78	0.83
4	1	0.97	0.99	0.91	0.97	0.96	0.96	0.95										0.99	0.82	0.88	0.91	0.89	0.94	0.9		0.95	0.97	0.8	0.98	0.82	0.82	0.83
2	3	0.97	0.97	0.92	0.95	0.94	0.94	0.96										0.96	0.98	0.96	0.95	0.94	0.84	0.94		0.97	0.8	0.9	0.87	1	1	1
3	2	0.98	0.96	0.9	0.92	0.95	0.92	0.94										0.95	0.98	1	0.92	0.96	0.85	0.87		0.93	0.79	0.91	0.84	0.99	0.94	0.96
2	4	0.96	0.96	0.96	0.89	0.97	1	0.91										1	0.8	0.97	0.85	0.94	0.94	0.97		0.84	0.81	1	0.96	0.83	0.79	0.85
4	2	0.98	0.95	0.95	0.88	0.96	0.96	0.93										0.98	0.86	0.99	0.85	0.91	0.92	0.93		0.85	0.77	0.99	0.93	0.82	0.84	0.86
reddown 02, 1000, ex 0.6																		reddown 02, 1000, ex 0.6								reddown 02, 1000, ex 0.6
source	sink	5	50	95	110	150	200	250										5	50	95	110	150	200	250		5	50	95	110	150	200	250
1	2	0.96	0.92	0.9	0.98	0.97	0.81	0.87										0.97	0.95	0.93	1	0.9	1	0.84		0.91	1	0.85	1	0.85	0.95	1
2	1	0.96	0.91	0.91	0.97	1	0.82	0.89										1	0.94	0.92	0.97	0.92	0.94	0.86		0.95	0.99	0.91	1	0.93	0.96	1
3	4	0.94	0.95	1	1	0.98	1	1										0.86	1	0.92	0.68	0.99	0.97	1		0.89	0.88	0.91	0.85	1	1	0.79
4	3	0.92	0.95	0.98	0.98	0.98	0.97	0.97										0.86	1	0.9	0.64	1	0.94	0.94		0.92	0.87	1	0.77	0.97	0.9	0.93
1	3	0.91	0.94	0.93	0.95	0.95	0.87	0.87										0.93	0.96	0.84	0.66	0.87	0.83	0.75		1	0.93	0.99	0.81	0.86	0.78	0.99
3	1	0.92	0.93	0.93	0.95	0.95	0.86	0.84										0.95	0.95	0.87	0.67	0.83	0.78	0.78		1	0.92	0.96	0.87	0.81	0.78	0.91
1	4	1	0.94	0.96	0.94	0.9	0.87	0.84										0.89	0.96	0.95	0.86	0.82	0.93	0.9		0.9	0.87	0.85	0.86	0.92	0.95	0.81
4	1	1	0.93	0.96	0.91	0.9	0.85	0.83										0.91	0.91	0.93	0.84	0.8	0.87	0.83		0.93	0.87	0.93	0.85	0.88	0.87	0.86
2	3	0.95	0.96	0.91	0.95	0.91	0.86	0.84										0.85	0.97	0.88	0.63	0.89	0.86	0.69		0.94	0.92	0.96	0.78	0.8	0.82	0.9
3	2	0.96	0.96	0.93	0.95	0.9	0.85	0.79										0.86	0.97	0.91	0.67	0.82	0.86	0.7		0.91	0.97	0.91	0.85	0.72	0.79	0.84
2	4	0.99	1	0.97	0.95	0.91	0.83	0.85										0.85	0.94	1	0.88	0.77	0.99	0.82		0.89	0.91	0.83	0.87	0.89	0.95	0.74
4	2	0.99	1	0.96	0.93	0.89	0.8	0.78										0.85	0.91	1	0.89	0.74	0.98	0.71		0.9	0.9	0.85	0.81	0.8	0.86	0.78
